# AMP-activated protein kinase is necessary for Treg cell functional adaptation to microenvironmental stress

**DOI:** 10.1101/2023.11.29.568904

**Authors:** Manuel A. Torres Acosta, Nurbek Mambetsariev, Carla P. Reyes Flores, Kathryn A. Helmin, Qianli Liu, Anthony M. Joudi, Luisa Morales-Nebreda, Jonathan Gurkan, Kathleen Cheng, Hiam Abdala-Valencia, Samuel E. Weinberg, Benjamin D. Singer

## Abstract

CD4+FOXP3+ regulatory T (Treg) cells maintain self-tolerance, suppress the immune response to cancer, and protect against tissue injury in the lung and other organs. Treg cells require mitochondrial metabolism to exert their function, but how Treg cells adapt their metabolic programs to sustain and optimize their function during an immune response occurring in a metabolically stressed microenvironment remains unclear. Here, we tested whether Treg cells require the energy homeostasis-maintaining enzyme AMP-activated protein kinase (AMPK) to adapt to metabolically aberrant microenvironments caused by malignancy or lung injury, finding that AMPK is dispensable for Treg cell immune-homeostatic function but is necessary for full Treg cell function in B16 melanoma tumors and during acute lung injury caused by influenza virus pneumonia. AMPK-deficient Treg cells had lower mitochondrial mass and exhibited an impaired ability to maximize aerobic respiration. Mechanistically, we found that AMPK regulates DNA methyltransferase 1 to promote transcriptional programs associated with mitochondrial function in the tumor microenvironment. In the lung during viral pneumonia, we found that AMPK sustains metabolic homeostasis and mitochondrial activity. Induction of DNA hypomethylation was sufficient to rescue mitochondrial mass in AMPK-deficient Treg cells, linking DNA methylation with AMPK function and mitochondrial metabolism. These results define AMPK as a determinant of Treg cell adaptation to metabolic stress and offer potential therapeutic targets in cancer and tissue injury.
