## Supplemental File 2 for "AMP-activated protein kinase is necessary for Treg cell functional adaptation to microenvironmental stress"

### Sheet: Sheet1
gene	cluster
Tcirg1	1
Rplp1	1
Hspa8	1
Dync1h1	1
Ddit4	1
Susd3	1
St13	1
Axdnd1	1
Dph7	1
Ercc2	1
Rexo5	1
Phka2	1
Tsc22d3	1
Sbf2	1
Txnip	1
Rps21	1
Dync2i2	1
Cxcr4	1
Prkaa1	1
Rnf26	1
Prr14l	1
Gm8116	1
Zfp933	1
Hnrnpc	1
mt-Nd2	1
mt-Co1	1
Rplp0	1
Celsr2	1
Rnf213	1
Ighg3	1
Gm20431	1
Hspa1b	1
Gm17084	1
Hspa1a	1
5830416I19Rik	1
Mprip	2
Hal	2
Abcc3	2
Marveld2	2
Tnf	2
Dolpp1	2
Dusp2	2
Vps8	2
Elmod2	2
Hmgn1	2
Kcna2	2
Poln	2
Tmem268	2
Gm9008	2
Gm2026	2
Gm13410	2
Gm16163	2
Fam177a	2
Gm15459	2
Ckb	3
Fosb	3
Mettl17	3
Mid1ip1	3
Fos	3
Rapgef3	3
Csnk1d	3
Icos	3
Ttf1	3
Zfp106	3
Mthfr	3
Rora	3
Nfkbid	3
Ppp1r16b	3
Zmym4	3
Nxpe4	3
Ifng	3
Maf	3
Sfmbt2	3
Ifi208	3
Slc28a2b	3
Gm13999	3
Gm17484	3
Gm11942	3
