## Supplemental File 3 for "AMP-activated protein kinase is necessary for Treg cell functional adaptation to microenvironmental stress"

### Sheet: Sheet1
gene	cluster
Tbx4	1
Gmpr	1
Cttnbp2	1
Tom1l2	1
Itga5	1
Sox9	1
Aire	1
Txnrd3	1
Hoxa10	1
Epn2	1
Ckb	1
Rnd2	1
Pax9	1
Naglu	1
Ugp2	1
Vwf	1
Rab34	1
Ndufb2	1
Med6	1
Apoe	1
Prkar2b	1
Bicd1	1
Gys1	1
Fam162a	1
Sgce	1
Tyr	1
Sgta	1
Hmox1	1
Tyrp1	1
Hap1	1
Cav1	1
Crlf1	1
Clstn3	1
Met	1
Fads1	1
Pgam1	1
Git1	1
Mlkl	1
Amotl1	1
Zfp651	1
Mertk	1
Stc1	1
Yes1	1
Npdc1	1
Sash1	1
Eps8	1
Fam184b	1
Mpp2	1
Erbb3	1
Mapt	1
Sparc	1
P4ha2	1
Plod1	1
Mfsd3	1
Scrn1	1
Noxo1	1
Arhgef25	1
Wasf1	1
Lama4	1
Fabp7	1
Ptprk	1
Dcbld1	1
Pde7b	1
Hkdc1	1
Slc16a7	1
Vdac1	1
Tns3	1
Aebp1	1
Nbas	1
Mboat2	1
Mettl2	1
Hoxb9	1
Galc	1
Nova1	1
Atl1	1
Clmn	1
Lgmn	1
Cdc42bpb	1
Gpr137b	1
Tfap2a	1
Ctsl	1
Hcn1	1
Gpx8	1
Plau	1
Vcl	1
Tsc22d1	1
Sorbs3	1
Spry2	1
Dct	1
Pdzd2	1
Dhrs2	1
Slc45a2	1
Laptm4b	1
Syngr1	1
Enpp2	1
Parvb	1
Tmem44	1
Rhpn1	1
Ptk2	1
Kif21a	1
Mpv17l	1
Fgd4	1
Iqcb1	1
Robo1	1
App	1
Adcy6	1
Nckap5l	1
Lima1	1
Msrb2	1
Tpi1	1
Vegfa	1
Ubr2	1
Wdr4	1
Eci1	1
Nme4	1
Plin3	1
Nudt3	1
Anks1	1
Nudt12	1
Map4k3	1
Dync2li1	1
Col11a2	1
Spry4	1
Smad4	1
Nedd4l	1
Anxa1	1
Fads2	1
Mlana	1
Il33	1
Lrp5	1
Arl2	1
Vegfb	1
Rcor2	1
Tcf7l2	1
Sorbs1	1
Cbr2	1
Maged1	1
Fasn	1
Hoga1	1
Scd2	1
Sema4g	1
Hexa	1
Zfhx4	1
Alas2	1
Gpr143	1
Cd63	1
Cdk2	1
Pmel	1
Inpp5a	1
Cd151	1
Pgm1	1
Pdgfa	1
Adhfe1	1
Idh1	1
Nrp2	1
Slc40a1	1
Fn1	1
Obsl1	1
Stk25	1
Mlph	1
Rab17	1
Steap3	1
Csrp1	1
Kif26b	1
Mpzl1	1
Kifap3	1
Abl2	1
Stxbp1	1
Eng	1
Gca	1
Egfl7	1
Uap1l1	1
Dpp7	1
Nckap1	1
Smtnl1	1
Tcp11l1	1
Mapk8ip1	1
Siglec1	1
Rpusd2	1
Rrbp1	1
Pkia	1
Tpd52	1
Atp9a	1
Wwtr1	1
Shox2	1
Tbx15	1
Extl2	1
Snx7	1
Glrb	1
Ctsk	1
Col15a1	1
Tmeff1	1
Zfp618	1
Fktn	1
Cntfr	1
Itgb3bp	1
Nfia	1
Pik3r3	1
Hspg2	1
Tinagl1	1
Trim63	1
Stx12	1
Fbxo42	1
Car6	1
Slc2a5	1
Nppb	1
Emilin1	1
Ppargc1a	1
Pi4k2b	1
Sparcl1	1
Stx2	1
Aldh2	1
St7	1
Sdsl	1
Tspan12	1
Ephb4	1
Zkscan1	1
Fkbp9	1
Gpnmb	1
Mrpl53	1
Aplf	1
Gxylt2	1
Plxna1	1
Chchd6	1
Sspn	1
Bhlhe41	1
Camk1	1
Il17rc	1
Cand2	1
Ift122	1
Fkbp4	1
Oca2	1
Idh2	1
Nr2f2	1
Rab38	1
Dpf1	1
Dkk3	1
Adm	1
Wee1	1
Cttn	1
Ccdc120	1
Ophn1	1
Stard8	1
Renbp	1
Plp1	1
Col4a1	1
Col4a2	1
Dlc1	1
Wwc2	1
Gab1	1
Irx5	1
Gnao1	1
Mt2	1
Mt1	1
Kifc3	1
Pik3r2	1
Cmtm3	1
Bcar1	1
Agt	1
Oaf	1
Cryab	1
Dixdc1	1
Cadm1	1
C2cd2l	1
Dock6	1
Nedd4	1
Fem1b	1
Tspan3	1
Neo1	1
Tpm1	1
Plod2	1
Crtap	1
Gorasp1	1
Trf	1
Trib3	1
Ppp1r9a	1
Acsl3	1
Rbm11	1
Sox10	1
Pfkm	1
Atg9a	1
Lpcat2	1
S100b	1
Arid2	1
Ptprm	1
Rbfox2	1
Myo6	1
Stard9	1
Cdk10	1
Aspm	1
Pomt2	1
Loxl2	1
Gpc1	1
Six4	1
Daam1	1
Myo5a	1
Dbn1	1
Fam171a2	1
Ttyh2	1
B3galt1	1
Pygo1	1
Mdga2	1
Rtkn	1
Vat1	1
Mitf	1
Plekhh3	1
Slc24a5	1
Lzts2	1
Dagla	1
Xylb	1
Dcdc2a	1
Cd276	1
Tmem63b	1
Adamtsl2	1
Mgat5	1
Wtip	1
Tbc1d24	1
Ppfibp2	1
Lgi4	1
Plxnb2	1
Mgat4b	1
Sun1	1
Syde2	1
Rap2b	1
C1qb	1
Apln	1
Tspan15	1
Azgp1	1
Elf2	1
Spred3	1
Hgsnat	1
Rims2	1
Slc20a2	1
Dzip1l	1
Cpe	1
Stox2	1
Notch3	1
Gstp2	1
Scarf1	1
Hoxa11	1
Sgsm2	1
Higd1a	1
Olfml2b	1
Sv2a	1
Tmco3	1
Ptov1	1
Car14	1
Slc35f1	1
Zfhx3	1
Echdc3	1
Akap7	1
Rlbp1	1
Tgfb2	1
Megf9	1
Atp6v0e2	1
Mreg	1
Myo9a	1
Sdk1	1
Tspan10	1
Nploc4	1
Dock3	1
Fnbp1l	1
Slc44a3	1
Dag1	1
Tbc1d16	1
Fkbp6	1
Rgl3	1
Zfp609	1
Gstm2	1
Bace2	1
Sh3pxd2b	1
Ppp1r13l	1
Slc25a34	1
Cmtm5	1
Erf	1
Irgq	1
Clvs1	1
Atg2b	1
Bivm	1
Kirrel	1
Igsf3	1
Dstyk	1
Tmcc2	1
Zfp239	1
Dzip1	1
Bend6	1
Osbpl6	1
Dhrs7b	1
Atxn2	1
Acad12	1
Rasef	1
Synpo	1
Fbxl7	1
Irf2bp1	1
Ccdc141	1
Fmn1	1
Cep68	1
S100a1	1
Camsap3	1
Megf8	1
Cdc42ep2	1
Gpr158	1
Fam178b	1
Gjb2	1
Hmga1	1
Ckap4	1
Nipa1	1
Lrrc4b	1
Dmrta2	1
Samd14	1
Cdh19	1
Ldlrad3	1
Col6a3	1
Gng7	1
Myof	1
Ctxn1	1
Efna5	1
Rapgef4	1
Chchd10	1
C1ql3	1
Morn4	1
Mmp12	1
Evc2	1
Foxc1	1
Prkaa1	1
Ftl1	1
Zfp169	1
Six1	1
Ppp1r37	1
Sox6	1
Spats2	1
Epha3	1
Repin1	1
Aph1c	1
Hunk	1
Pde5a	1
Tmem179	1
Adam12	1
Ankrd24	1
Cadm4	1
Dach1	1
Ghr	1
Tcf7l1	1
Tmem150a	1
Gjc3	1
Megf6	1
Sdhc	1
Chsy3	1
Dock1	1
Zfp516	1
Syn3	1
Unc5c	1
Ddhd2	1
Zic2	1
Akap6	1
Suclg2	1
Sphk1	1
Btbd3	1
Cfl2	1
Mtap	1
Sox11	1
mt-Co2	1
mt-Atp6	1
Slc31a1	1
Zfp575	1
Capn6	1
Myl9	1
Shroom4	1
Sort1	1
Selenbp1	1
Marcks	1
Hba-a2	1
Hba-a1	1
Fat1	1
Ccnd1	1
Serpinh1	1
Rgma	1
Tut1	1
Lrrn4cl	1
Foxr2	1
Trim10	1
C4b	1
Fbxo36	1
Mc1r	1
Gsta1	1
Mex3a	1
Arrdc3	1
Fign	1
Raet1d	1
Nkain1	1
Bnip3	1
Fam174b	1
Gsdmc	1
Luzp4	1
Kcnj13	1
Apold1	1
Vgll3	1
Apol11b	1
Zbed6	1
Moap1	1
Hoxd4	1
Slc22a18	2
Pemt	2
Col6a1	2
Col1a1	2
Fkbp10	2
Rin2	2
Prkra	2
Fkbp7	2
Lamb1	2
Pex19	2
Etv1	2
Arhgef40	2
Adcy9	2
Srm	2
Tph2	2
Dqx1	2
Evi5	2
Evi5l	2
Trpv4	2
Ppt2	2
Stard13	2
Gpx3	2
Slc13a3	2
Rcn3	2
Lrp11	2
Plagl1	2
Csrp2	2
Col6a2	2
Zfp354a	2
Arsg	2
Elovl7	2
Dlg5	2
Ogdhl	2
Mtrf1	2
Slc35a5	2
Fstl1	2
Cbr3	2
Cdkn1a	2
Mx2	2
Pde10a	2
Thbs2	2
Cyp39a1	2
Guca1a	2
Pdgfrb	2
Cdc42bpg	2
Efemp2	2
Vldlr	2
Tctn3	2
Pcyt2	2
Pycr1	2
Zfp202	2
Cdk15	2
Col5a2	2
Col3a1	2
Fam135a	2
Abcb6	2
Bok	2
Fh1	2
Ptpn14	2
Col5a1	2
Upp2	2
Zeb2	2
Nacc2	2
Fbn1	2
Meis2	2
Rbbp9	2
Dsn1	2
Nceh1	2
Postn	2
Rab13	2
Hax1	2
Enpep	2
Thbs3	2
Gpr89	2
Abca4	2
Epha7	2
Cyb5rl	2
Sema3c	2
Pcdh7	2
Uchl1	2
Kntc1	2
Col1a2	2
Pcyox1	2
Golt1b	2
Dennd5b	2
Ltbr	2
Dnhd1	2
Pak3	2
Cdkl5	2
Bgn	2
Atp11a	2
Plat	2
Ank1	2
Tlr3	2
Mmp2	2
Ankrd49	2
Acat1	2
Ube2cbp	2
Me1	2
Stk36	2
Mnd1	2
Phka1	2
Gbx2	2
Cdhr2	2
Reep6	2
Mpv17l2	2
Pawr	2
Tbcc	2
Phpt1	2
Hhat	2
Igsf8	2
Sult6b1	2
Agbl3	2
Rbms3	2
Plekha1	2
Gpr161	2
Dmxl2	2
Cftr	2
Atp1b2	2
Nthl1	2
Fhdc1	2
Acacb	2
Zfp532	2
Sgtb	2
Sbk1	2
Rbm20	2
Fzd1	2
Ccnjl	2
Dok7	2
Sh3tc2	2
Smtnl2	2
Slc25a23	2
Pou4f1	2
Frmd3	2
Trappc1	2
Zfp623	2
Rtn4rl2	2
Pfdn4	2
Asap2	2
Yap1	2
Cnn3	2
Atpif1	2
Phactr1	2
Cd248	2
Retsat	2
Immp2l	2
Fxyd3	2
Cyb5d2	2
Sema3b	2
Ube2e2	2
Gpc6	2
Znhit1	2
Cyp26b1	2
Chadl	2
Fbln2	2
Lrrc51	2
mt-Nd4l	2
Fbxl18	2
Urm1	2
Fam149a	2
Armc2	2
Sod3	2
S100a16	2
Prkcg	2
Phyhd1	2
Stard6	2
Rbm12	2
Xpo6	3
Mmp11	3
Stxbp2	3
Fhl2	3
Relt	3
Stx5a	3
Elof1	3
Blk	3
Ada	3
Slc35e1	3
Tmcc3	3
Pex13	3
Gga3	3
Spns3	3
Fancc	3
Kif2a	3
Trmu	3
Ly6c2	3
Zfp148	3
Synj1	3
Htr7	3
Ifitm1	3
Lancl1	3
Tmem163	3
Elk4	3
Ralgps2	3
Olfm1	3
Kif18a	3
Tubgcp4	3
Xrn2	3
Pcmtd2	3
Dcun1d1	3
Ifi44	3
Pnrc2	3
Nadk	3
Tmcc1	3
Klrk1	3
Vps33b	3
Art2b	3
Chst15	3
Lsm4	3
Car12	3
Acpp	3
Aste1	3
Helq	3
Adrb1	3
Zcchc7	3
Fam110c	3
Thoc2	3
H2-DMb2	3
Gcnt1	3
Kmo	3
Orc3	3
Ambra1	3
Zfhx2	3
Iqcc	3
Smc1a	3
Tmco4	3
H2-Ob	3
Ikbke	3
Flt3	3
Ankrd50	3
Hectd3	3
Ankrd16	3
Sephs2	3
Sorl1	3
Slc35c1	3
Nat2	3
Wdfy4	3
Nlgn2	3
Tg	3
Lgals4	3
Ece1	3
Apol7b	3
Zfp467	3
H2-Ab1	3
Ehd2	3
Txnrd2	3
Mphosph8	3
Klrb1b	3
Rab9	3
BC035044	3
Gpank1	3
