## Supplemental File 4 for "AMP-activated protein kinase is necessary for Treg cell functional adaptation to microenvironmental stress"

	S1	S2	S3	S4	S5	S6	S7	S8	S9	S10	S11	S12	S13	S14	S15	S16	S17	S18	S19	S20
Feature Name	Flu IF	Flu IF	Flu IF	Flu IF	Flu IF	Flu IF	Flu IF	Tumor IF	Tumor IF	Tumor IF	Plasma (tumor)	Plasma (tumor)	Plasma (tumor)	Plasma (tumor)	Plasma (Flu)	Plasma (Flu)	Plasma (Flu)	Plasma (Flu)	Plasma (Flu)	Plasma (Flu)
1,3-bisphospho-D-glycerate	0	0	0	0	0	0	0	0	0	0	0	0	0	0	0	0	0	0	0	0
1-methylnicotinamide+	409,410	406,779	284,922	431,264	325,833	247,192	377,919	973,606	405,646	1,060,081	229,866	497,230	314,326	379,117	210,354	358,462	342,299	475,151	361,134	465,259
1-phenylethylamine	4,421,813	8,594,809	6,359,343	4,064,501	10,798,463	16,509,282	9,812,122	5,912,237	12,455,484	16,510,695	384,910	370,338	280,002	3,945,210	627,211	642,789	636,260	661,028	0	361,860
2- / 3-phosphoglycerate	262,504	67,921	311,100	294,472	280,368	316,107	349,735	244,326	36,660	13,662	48,599	80,010	86,583	10,761	0	0	0	0	0	14,770
2-(Formamido)-N1-(5-phospho-D-ribosyl)acetamidine	0	0	0	22,600	0	0	28,866	24,994	0	0	0	0	0	0	0	0	0	0	0	0
2,3-bisphospho-D-glycerate	13,393	0	0	0	26,842	10,278	117	12,333	63,290	47,229	27,378	37,928	167,420	73,965	125,605	108,715	179,391	21,219	194,173	11,992
2-aminobutyric / 2-/3-aminoisobutyric acid	1,468,864	1,061,377	2,984,772	15,972,924	2,291,156	2,104,812	13,139,661	3,757,792	3,061,441	6,337,877	1,383,919	2,739,616	2,634,262	762,063	2,128,009	1,433,593	3,530,571	2,473,333	1,642,669	5,748,861
2-HG	51,927,314	19,308,958	250,525,305	105,895,291	41,360,999	206,574,491	73,269,550	194,697,363	111,024,663	107,724,739	7,419,999	7,520,972	9,745,822	8,715,824	11,751,669	9,764,816	17,400,108	7,207,779	10,517,374	16,051,362
2-hydroxybutyric acid	1,989,806	19,613,720	8,310,571	236,118,555	9,613,464	3,641,267	153,691,423	9,922,617	7,341,147	15,496,937	3,988,540	6,071,211	4,948,886	3,176,931	23,300,357	4,818,940	107,857,846	8,810,735	6,145,059	127,556,185
2-keto-3-deoxy-d-gluconic acid	991,099	1,128,801	2,091,444	1,226,873	1,054,407	1,430,498	1,923,321	2,249,411	4,683,431	2,525,923	1,570,317	1,197,902	688,119	1,357,319	1,004,275	1,720,838	2,301,693	1,640,435	1,874,894	1,320,022
2-ketoadipic acid	1,665,437	960,017	2,491,464	3,102,649	2,700,948	8,642,507	3,312,001	2,626,717	710,928	689,124	1,555,661	2,688,410	3,181,596	1,931,464	940,576	1,665,642	1,143,559	1,826,234	2,776,957	1,462,682
2-ketobutyric acid	1,021,540	3,544,984	13,939,251	55,391,266	3,455,065	7,292,343	52,146,742	1,311,257	882,646	1,036,375	3,012,725	3,984,593	2,578,577	3,109,933	10,933,623	2,655,698	32,193,548	4,614,877	1,801,875	48,571,586
2-ketoisovaleric acid	19,696,092	88,282,090	50,436,662	218,494,129	42,014,506	56,889,061	219,450,581	153,471,828	39,225,270	72,572,644	118,837,810	147,819,758	122,766,456	163,680,730	192,106,975	105,723,276	152,813,562	97,066,665	161,310,283	231,368,424
2-ketovaleric acid	0	0	0	0	0	0	0	0	0	0	0	0	0	0	0	0	0	0	0	0
3- / 4-hydroxyphenylacetic acid	142,709	512,718	1,022,548	360,463	782,541	1,112,545	796,175	1,530,509	555,973	350,415	859,374	465,846	460,329	945,645	245,544	203,135	266,251	738,874	285,514	255,660
3- / 7-methylguanine	354,396	1,382,388	2,697,643	2,443,676	1,578,254	3,944,146	2,872,529	2,537,926	3,873,854	4,106,530	1,637,393	1,887,617	3,081,835	2,109,932	2,267,987	1,534,224	3,219,724	1,286,622	2,588,042	1,821,141
3,4-dihydroxymandelic acid	0	0	0	0	0	0	0	0	0	0	0	0	0	0	0	0	0	0	0	0
3,4-dihydroxyphenylpropanoate	0	0	0	0	0	0	0	0	0	0	0	0	0	0	0	0	0	0	0	0
3-hydroxy-anthranilic acid	62,841	292,765	131,709	337,764	584,416	283,218	363,516	247,768	90,039	208,441	1,020,395	463,598	369,661	1,444,048	655,511	1,020,136	1,405,302	1,497,398	1,256,678	463,786
3-hydroxybutyric acid	0	0	0	0	0	0	0	0	0	0	0	0	0	0	0	0	0	0	0	0
3-hydroxykynurenine	0	620,286	171,323	401,913	454,474	82,340	126,536	51,342	89,825	79,708	33,378	53,323	44,828	24,195	43,742	26,579	0	0	80,192	20,663
3-hydroxypropanoic acid	0	0	0	0	0	0	0	0	0	0	0	0	0	0	0	0	0	0	0	0
3-methoxytyramine	0	0	0	0	0	0	0	0	0	0	0	0	0	0	0	0	0	0	0	0
3-methylcrotonyl-CoA	0	0	0	0	0	0	0	0	0	0	0	0	0	0	0	0	0	0	0	0
3-phosphohydroxypyruvic acid	0	0	0	0	0	0	0	0	0	0	0	0	0	0	0	0	0	0	0	0
3-phospho-serine	0	0	0	0	0	0	0	0	0	0	0	0	0	0	0	0	0	0	0	0
3-ureidopropionic acid	659,596	473,043	1,939,265	1,308,436	1,243,597	2,092,145	754,574	2,819,586	448,696	575,135	2,511,953	2,574,486	4,994,297	2,183,867	391,290	297,488	347,356	435,921	1,067,414	233,473
4-hydroxybutyric acid	50,115,909	931,431,169	202,928,656	8,338,380,071	132,980,915	231,207,978	3,499,598,030	147,958,539	107,156,842	138,859,915	61,711,159	68,720,794	72,618,099	100,031,840	1,365,280,887	114,740,333	3,112,695,097	67,691,983	146,976,864	2,650,564,398
4-hydroxyphenylpyruvic acid	0	0	0	0	0	0	0	0	0	0	0	0	44,835	0	0	0	0	0	0	0
4-hydroxyproline / 5-aminolevulinate	3,136,014	1,732,848	11,384,875	5,725,158	7,537,255	11,043,181	2,042,533	48,717,014	31,423,488	27,107,823	2,857,660	3,075,015	3,660,026	3,267,728	1,841,513	3,328,823	1,143,925	2,004,585	2,690,700	700,104
5-aminopentanoic acid	0	0	0	0	0	0	0	0	0	0	0	0	0	0	0	0	0	0	0	0
5'-deoxyadenosine	0	0	0	0	0	0	0	0	0	0	0	0	0	0	0	0	0	0	0	0
5-HIAA	411,827	842,774	1,461,833	1,112,660	999,972	957,034	1,500,861	347,637	422,324	381,235	405,119	682,319	333,916	425,399	440,916	457,537	338,553	468,141	332,513	383,245
5-methylcytosine	1,361,225	1,144,823	4,233,622	3,401,215	2,665,173	3,546,337	4,751,777	4,886,664	2,800,881	3,281,933	1,111,781	1,623,783	1,108,757	1,275,717	1,188,090	1,222,316	1,009,066	1,018,577	1,171,993	1,098,464
5-methyl-THF	0	0	0	0	0	0	0	0	0	0	0	0	0	0	0	0	0	0	0	0
5'-methylthioadenosine	1,160,204	741,568	996,481	564,017	535,750	2,061,291	584,219	4,633,914	5,508,732	8,586,649	94,739	156,917	115,433	58,511	169,410	55,830	90,349	135,631	106,941	194,861
6-aminohexanoate	0	0	0	0	0	0	0	0	0	0	0	0	0	0	0	0	0	0	0	0
6-O-methylguanine	0	0	0	0	0	0	0	0	0	0	0	0	0	0	0	0	0	0	0	0
6-phosphogluconic acid	0	0	0	0	0	0	0	0	0	0	0	0	0	0	0	0	0	0	0	0
6-phosphoglucono-D-lactone	0	0	0	0	0	0	0	0	0	0	0	0	0	0	0	0	0	0	0	0
acetoacetic acid	0	0	0	0	0	0	0	0	0	0	0	0	0	0	0	0	0	0	0	0
acetoin	430,940	463,500	732,270	905,795	469,477	920,893	905,271	712,648	461,213	807,331	350,839	372,823	327,265	262,146	311,301	408,830	364,091	363,114	329,032	374,719
acetylcarnitine+	1,571,926,414	2,452,791,531	5,502,152,480	6,351,023,517	2,677,112,385	5,884,379,409	4,759,378,375	3,429,480,813	4,266,436,963	3,904,881,512	850,887,404	1,056,672,851	979,238,378	1,581,201,553	3,101,848,437	1,767,055,368	2,753,929,018	747,779,787	1,638,901,489	1,969,891,697
acetylcholine+	25,906,936	32,009,381	42,246,269	49,684,614	56,014,056	32,943,820	31,447,629	23,113,254	20,151,583	19,703,768	16,533,653	21,452,750	24,376,355	22,553,957	24,128,271	20,983,378	25,346,641	36,599,532	20,691,485	21,842,973
acetyl-CoA	0	25,115	0	0	0	0	0	0	0	0	0	0	0	0	0	0	0	0	0	0
aconitic acid	4,771,630	1,551,169	13,164,423	16,686,488	5,118,006	37,355,097	12,539,330	9,808,367	5,759,554	7,037,668	2,584,885	2,037,286	2,481,526	2,144,784	1,911,796	2,448,773	3,905,898	1,710,438	2,797,965	4,680,903
acrylic acid	25,069,839	28,017,905	72,815,099	55,542,768	48,920,985	68,213,162	62,221,133	44,334,497	3,577,946	4,729,046	41,312,201	55,805,811	38,613,837	38,663,830	27,026,852	44,897,362	15,226,450	39,324,025	45,814,281	28,756,794
adenine	8,807,523	5,848,371	3,005,773	4,280,556	4,409,327	4,316,198	9,860,587	3,315,617	4,627,442	5,897,453	2,583,996	2,500,486	2,121,181	2,542,651	3,763,059	2,061,983	2,149,420	3,073,374	2,549,980	481,061
adenosine	3,109,465	23,618,917	14,609,535	10,135,240	48,589,400	10,309,557	131,973,011	1,369,198	59,054,947	61,966,521	857,634	588,950	515,889	1,115,748	701,230	228,056	1,891,679	220,760	509,010	425,032
adenylosuccinate	0	0	0	0	0	0	0	0	0	0	0	0	0	0	0	0	0	0	0	0
ADP / dGDP	16,736	0	0	0	31,074	362,684	0	576,058	489,067	301,179	0	0	0	0	10,360	0	0	0	0	0
ADP-D-glucose	30,958	0	0	0	0	32,596	0	56,110	23,903	29,244	0	0	0	0	0	0	0	0	0	0
agmatine	0	0	0	0	0	0	0	0	0	0	0	0	0	0	0	0	0	0	0	0
AICA ribonucleotide	0	0	0	0	0	0	0	0	0	0	0	0	0	0	0	0	0	0	0	0
a-KG	3,538,772	11,690,447	18,948,391	44,920,034	7,961,265	34,007,270	24,857,608	14,789,921	11,789,851	24,743,232	10,506,906	16,285,316	12,067,208	11,949,018	4,707,800	6,507,284	3,246,017	6,541,770	25,058,314	6,263,392
alanine	104,738,689	60,209,100	468,617,755	134,726,340	218,336,716	230,761,224	109,268,685	618,146,548	551,914,296	528,324,878	43,237,149	47,855,920	41,175,854	41,063,796	31,049,587	95,989,108	64,751,321	57,293,992	25,201,062	24,867,077
alanine methyl ester	0	0	0	0	0	0	0	0	0	0	0	0	0	0	0	0	0	0	0	0
allantoin	13,352,688	49,482,964	115,542,218	125,906,828	84,049,660	90,140,759	129,928,574	104,341,773	31,938,414	51,897,806	59,729,424	92,839,256	83,801,834	81,467,105	71,163,385	62,211,319	53,570,803	65,563,309	74,401,643	78,274,749
AMP / dGMP	3,534,568	0	341,654	58,984	8,684,515	4,737,377	13,027,568	7,666,949	26,004,275	37,681,120	901,143	643,183	884,615	842,674	452,844	827,966	746,465	504,765	582,033	903,496
anandamide	0	0	0	23,529	0	0	0	0	0	0	65,226	47,257	0	74,208	35,866	0	210,163	35,883	37,906	0
anserine	2,002,669	1,115,066	3,321,924	3,630,751	5,224,525	1,849,413	1,929,518	5,535,693	479,777	827,018	305,086	181,907	230,609	190,699	417,829	252,981	285,232	113,649	173,724	150,401
arginine	111,172,622	54,714,667	12,670,751	190,352,010	9,848,781	174,216,276	131,352,813	221,794,493	27,141,902	3,407,005	50,968,522	58,220,472	46,169,717	32,702,727	48,557,793	47,280,444	561,654,218	74,621,574	32,981,629	37,855,067
ascorbic acid	2,659,091	86,421,997	106,745,189	177,039,155	18,045,717	165,347,457	26,914,420	230,001,903	456,214,481	304,089,733	141,620	25,801	90,197	478,926	109,364	254,596	1,383,374	540,155	264,892	1,538,919
asparagine	78,944,321	28,518,410	84,082,969	61,227,225	68,767,556	98,956,467	47,210,471	87,440,821	52,485,022	43,896,904	20,116,776	25,221,187	18,900,711	14,883,417	20,710,482	25,641,441	38,528,518	23,517,462	10,718,752	10,611,477
aspartic acid	333,346,786	53,779,239	676,510,698	158,538,172	133,858,202	1,068,954,771	146,538,246	284,835,811	180,866,031	180,899,407	25,503,240	9,210,398	7,102,211	28,400,143	15,683,105	41,681,979	207,984,598	25,815,389	37,260,474	30,990,155
ATP / dGTP	0	0	0	0	0	0	0	0	0	0	0	0	0	0	0	0	0	0	0	0
b-alanine	0	0	0	0	0	0	0	0	0	0	0	0	0	0	0	0	0	0	0	0
betaine aldehyde+	0	0	0	0	0	0	0	0	0	0	0	0	0	0	0	0	0	0	0	0
betaine+	2,929,886,693	1,448,565,485	4,012,780,729	2,733,604,427	2,027,368,484	4,134,247,681	2,879,510,171	3,153,636,486	2,654,688,171	2,548,061,985	1,410,372,476	1,847,772,097	1,768,941,019	1,777,433,196	1,639,791,972	1,494,754,095	1,387,577,206	1,122,161,553	1,370,752,606	1,173,891,838
bilirubin	1,795,806	3,590,510	7,722,399	8,887,156	4,134,260	16,861,101	9,858,216	30,728,836	13,768,494	23,891,811	1,797,615	0	0	2,490,637	15,884	0	0	0	893,876	0
biotin	1,224,431	1,728,062	9,198,317	4,665,501	2,319,300	3,925,216	4,301,760	7,981,578	16,181,433	12,809,422	25,828	65,266	20,921	195,685	166,872	42,804	92,436	22,263	25,706	379,658
butyric acid / (iso)	11,890,626	10,153,086	8,993,158	13,332,791	14,325,611	14,327,156	15,527,315	13,851,686	11,187,167	18,174,895	1,639,972	1,422,291	1,756,518	2,118,163	1,735,452	1,839,592	1,377,137	1,564,998	2,175,790	1,433,158
butyrylcarnitine+	119,090,763	104,365,664	348,192,495	290,004,632	193,027,992	462,190,260	202,641,845	864,563,704	1,276,021,604	1,367,191,515	53,235,039	63,015,895	55,386,201	92,624,045	39,662,636	59,067,895	39,119,626	35,820,671	93,833,352	29,625,754
caffeic acid	0	0	0	0	0	0	0	0	0	0	0	0	0	0	0	0	0	0	0	0
cAMP(2',3') / cAMP(3',5')	0	0	0	0	0	0	0	0	0	0	0	0	0	0	29,128	0	0	0	0	0
carbamoyl phosphate	0	0	0	0	0	0	0	0	0	0	0	0	0	0	0	0	0	0	0	0
carnitine+	1,699,197,196	536,340,576	1,975,843,012	927,716,964	1,482,148,276	3,352,050,667	1,025,180,672	2,425,018,874	3,578,761,779	3,200,125,863	627,604,065	801,763,708	776,355,313	835,539,094	535,862,191	1,386,269,160	544,783,661	798,175,101	813,221,951	326,269,678
carnosine	544,812	525,541	2,064,418	1,875,610	2,306,804	1,592,977	1,128,486	2,359,727	570,574	1,045,116	509,240	580,500	1,050,650	685,914	730,857	528,384	837,813	486,453	484,209	547,279
cCMP(2',3'-)	0	0	119,127	71,706	297,929	1,128,417	738,046	268,059	177,214	213,826	0	0	0	28,006	0	0	0	0	0	0
CDP	0	0	0	0	0	0	0	0	0	0	0	0	0	0	0	0	0	0	0	0
CDP-choline+	300,735	0	273,455	0	57,187	1,246,219	388,615	3,562,928	2,382,203	2,162,806	0	0	0	0	0	0	0	0	0	0
cGAMP	0	0	0	0	0	0	0	0	0	0	0	0	0	0	0	0	0	0	0	0
cGMP	0	0	0	0	38,032	0	0	0	0	0	0	0	0	0	0	0	0	0	25,791	0
choline+	3,840,915,928	3,896,333,503	8,814,060,930	4,590,416,845	4,046,171,045	7,226,983,760	3,631,299,454	3,204,326,160	3,310,079,546	4,426,882,632	818,523,978	1,015,901,808	839,039,677	1,054,443,315	1,295,418,884	896,003,983	1,225,101,018	479,813,093	708,675,449	499,351,761
citraconic acid	68,635,916	27,708,567	24,960,349	30,667,805	31,469,925	59,171,806	25,782,320	27,751,553	45,184,808	45,332,273	51,179,568	57,776,549	25,811,283	27,515,849	83,168,910	52,231,894	54,779,853	47,750,775	56,001,199	26,428,687
citramalic acid	0	0	0	0	0	0	0	0	0	0	0	0	0	0	0	0	0	0	0	0
citrate / citrate(iso)	10,450,933	6,402,381	19,893,081	13,030,269	6,662,997	32,266,501	10,944,763	15,982,570	15,020,013	12,235,091	2,386,732	1,700,378	1,784,944	1,514,779	1,935,321	1,388,029	1,862,676	4,715,865	1,604,939	5,758,968
citrulline	72,821,447	56,005,735	156,771,257	146,235,450	108,030,266	170,471,784	80,806,768	180,270,709	64,969,296	78,746,071	45,720,079	66,783,203	53,011,376	45,481,677	62,551,889	48,104,200	35,967,814	60,586,471	51,764,910	29,670,947
CMP	0	0	58,559	0	65,346	1,333,497	829,331	1,379,310	564,271	1,458,577	0	0	0	0	0	0	0	0	0	0
coenzyme A	0	0	0	0	0	0	0	0	0	0	0	0	0	0	0	0	0	0	0	0
cortisol	0	0	0	0	0	26,561	0	0	0	0	0	0	0	0	0	61,214	0	0	0	0
creatine	2,494,887,374	2,082,260,404	5,390,802,610	4,312,842,164	4,907,816,152	3,693,602,107	4,500,252,553	9,743,270,885	11,468,456,208	11,506,242,936	1,543,555,714	1,434,490,160	1,501,248,386	1,793,806,436	1,662,505,881	1,616,304,151	1,581,666,472	1,072,921,682	936,846,403	1,574,643,872
creatinine	59,872,356	119,780,277	179,903,169	157,346,200	125,716,896	209,008,924	138,860,490	92,968,706	188,843,391	162,748,389	120,494,619	122,988,576	122,651,179	108,071,139	149,474,240	125,100,781	152,246,260	82,908,338	134,291,103	80,543,696
CTP	0	0	0	0	0	0	0	0	0	0	0	0	0	0	0	0	0	0	0	0
cystathionine	0	0	0	0	0	0	0	0	0	0	0	0	0	0	0	0	0	0	0	0
cysteine	0	0	1,323,350	0	0	751,851	0	2,226,416	1,446,654	0	0	0	0	0	0	0	0	0	0	0
cysteine-S-sulfate	293,104	1,060,443	1,085,571	1,531,476	737,912	484,546	869,940	658,438	0	33,996	618,644	793,203	442,657	544,777	1,520,888	1,216,997	457,546	749,720	1,106,357	618,565
cystine	0	0	0	0	0	66,683	37,502	228,443	0	0	0	0	0	0	0	71,212	0	0	0	0
cytidine	12,456,722	20,748,869	103,896,313	47,425,214	23,422,221	43,138,279	47,866,793	88,785,245	173,479,044	141,620,946	1,524,570	2,061,384	1,328,795	3,163,834	3,517,528	1,825,462	2,635,771	1,234,299	1,447,795	3,251,365
cytosine	6,299,911	10,458,386	57,257,995	46,178,441	28,236,403	53,732,363	44,063,830	82,905,772	17,377,448	30,954,388	12,990,453	14,343,815	7,701,771	12,060,671	12,784,119	13,903,505	5,184,906	8,494,460	16,491,132	10,478,039
dADP	0	0	0	0	0	0	0	0	0	0	0	0	0	0	0	0	0	0	0	0
dAMP	0	0	0	0	0	33,033	0	0	0	20,998	0	0	0	0	0	0	0	0	0	0
D-arabinono-1,4-lactone	0	0	0	0	0	0	0	0	0	0	0	0	0	0	0	0	0	0	0	0
dATP	0	0	0	0	0	0	0	0	0	0	0	0	0	0	0	0	0	0	0	0
dCDP	0	0	0	0	0	0	0	0	0	0	0	0	0	0	0	0	0	0	0	0
dCMP	0	0	0	0	0	22,631	0	0	0	81,721	0	0	0	0	0	0	0	0	0	0
dCTP	0	0	0	0	0	0	0	0	0	0	0	0	0	0	0	0	0	0	0	0
dehydroascorbic acid	11,586,861	37,888,031	37,647,087	38,568,465	20,317,856	84,510,596	10,570,554	26,254,483	141,953,614	90,982,536	1,985,087	1,508,498	1,790,360	3,507,439	3,316,354	60,860	11,330,339	295,885	1,431,173	1,040,311
deoxyadenosine	0	632,440	302,791	1,922,733	20,836	92,236	228,282	0	374,661	421,257	18,076	0	0	0	0	0	91,261	0	0	0
deoxycarnitine+	247,808,726	49,883,498	192,263,008	129,028,897	79,103,681	277,838,426	111,049,067	263,103,109	284,234,136	310,011,172	58,072,732	51,979,821	43,821,336	55,509,930	76,008,514	55,909,118	28,752,069	18,210,289	54,083,221	14,348,129
deoxycytidine	7,889,381	14,913,678	70,724,279	59,823,868	37,375,888	62,344,341	60,804,312	117,628,899	25,263,170	46,144,722	9,875,809	14,616,398	7,671,809	13,000,227	15,874,555	11,910,813	4,737,428	8,835,616	14,946,744	13,318,619
deoxyguanosine	0	0	0	0	0	0	0	0	0	0	0	0	0	0	0	0	0	0	0	242,411
deoxyinosine	0	0	0	0	0	44,927	0	497,033	486,934	494,972	0	0	0	0	0	0	0	0	0	0
deoxyuridine	591,880	944,369	1,819,061	3,447,132	3,309,979	5,126,938	4,605,196	5,055,517	1,714,224	1,571,302	3,987,288	4,000,901	4,861,995	4,249,899	2,017,434	2,904,471	3,374,064	4,159,460	4,114,722	4,422,119
D-erythrose-4-phosphate	0	0	35,451	0	0	0	0	0	0	0	38,133	0	0	0	0	0	0	0	0	0
D-galactonic acid / D-gluconic acid	19,565,255	14,415,517	98,669,411	154,605,842	46,270,222	128,672,904	96,777,957	66,339,604	13,512,105	17,987,912	9,084,115	12,677,795	12,532,375	9,033,962	14,066,698	13,142,875	34,105,762	8,175,240	14,123,055	17,959,112
D-galactosamine/glucosamine-1/6-phosphate	0	0	0	0	0	0	0	0	0	0	0	0	0	0	0	0	0	0	0	0
D-glucuronolactone / D-galacturonolactone	0	0	0	0	0	0	0	0	0	0	0	0	0	0	0	0	0	0	0	0
dihydroorotate	0	18,161	16,683	0	37,448	49,310	34,399	45,722	185,703	358,956	11,477	135,268	114,032	100,273	86,244	136,970	36,376	70,475	46,684	128,746
dimethylglycine	0	0	0	0	0	0	0	0	0	0	0	0	0	0	0	0	0	0	0	0
DL-DOPA	0	0	0	0	0	0	0	2,973,595	3,598,977	2,230,718	0	0	0	0	0	0	0	0	0	0
DOPAC	0	0	0	0	0	0	0	0	0	0	0	0	0	0	0	0	0	0	0	0
dopamine	0	0	0	0	0	0	0	0	0	0	0	0	0	0	0	0	0	0	0	0
D-ribose-1/5-phosphate / D-ribulose 5-phosphate	802,220	34,947	718,723	494,023	520,936	2,776,192	1,363,898	625,526	13,442	12,446	0	0	0	0	11,534	0	0	0	0	0
D-sedoheptulose	0	0	0	0	0	0	0	0	0	0	0	0	0	0	0	0	0	0	0	0
D-sedoheptulose-7-phosphate	11,955	0	0	199,911	149,462	634,212	402,968	170,086	0	10,724	0	0	0	0	0	0	0	0	0	0
dTMP	0	0	0	0	0	0	0	0	24,131	65,898	0	0	0	0	0	0	0	0	0	0
dTTP	0	0	0	0	0	0	0	0	0	0	0	0	0	0	0	0	0	0	0	0
dUMP	0	0	0	0	0	0	0	0	0	0	0	0	0	0	0	0	0	0	0	0
dUTP	0	0	0	0	0	0	0	0	0	0	0	0	0	0	0	0	0	0	0	0
epinephrine / normetanephrine	0	0	0	0	0	0	0	0	0	0	0	0	0	0	0	0	0	0	0	0
ethanolamine	0	0	0	0	0	0	0	0	0	0	0	0	0	0	0	0	0	0	0	0
F-1,6/2,6-DP	11,403	130,722	52,335	10,391	30,925	90,710	49,947	58,535	20,628	32,559	0	0	20,140	9,137	0	10,329	9,436	0	0	0
F1P	0	0	11,681	0	0	0	0	0	0	0	0	0	0	0	0	0	0	0	0	0
F6P / G1P / G6P	27,577	133,547	448,593	1,234,344	12,914	616,534	157,043	580,527	40,467	59,873	0	0	0	0	0	0	0	0	0	0
FAD	0	0	0	0	0	0	0	0	0	0	0	0	0	0	0	0	0	0	0	0
FMN	0	0	0	0	0	0	0	0	0	0	0	0	21,625	0	0	0	0	0	0	0
folate	0	0	0	0	0	0	0	0	0	0	0	0	0	0	0	0	0	0	0	0
fructose / mannose	5,655,060	4,357,369	11,565,293	8,276,125	6,236,656	11,931,072	10,894,816	6,477,892	253,369	986,449	5,062,620	5,378,918	5,666,054	4,878,977	13,967,025	7,784,868	11,833,699	4,788,369	8,093,742	7,806,723
fumaric acid	15,108,863	5,853,622	30,895,877	15,650,426	15,399,678	52,489,708	11,810,381	25,451,479	52,811,709	66,979,211	783,217	1,340,700	988,388	1,399,091	764,412	1,008,537	1,408,136	643,694	2,072,536	1,268,733
GABA	0	0	0	0	0	0	0	0	0	0	0	0	0	0	0	0	0	0	0	0
galactosamine / glucosamine / mannosamine	9,514,143	10,100,844	26,835,945	20,528,624	16,948,080	24,726,854	20,484,053	20,599,616	1,587,625	1,585,532	11,457,272	16,070,616	12,046,030	12,647,600	8,804,749	12,925,535	5,720,590	13,030,763	12,971,916	9,817,432
galactose / glucose	587,000,199	687,718,239	2,157,732,251	1,457,912,278	1,344,792,308	1,817,679,986	1,738,678,288	1,098,743,291	3,471,034	3,781,641	1,032,302,804	1,403,212,541	951,749,541	1,013,866,754	636,690,727	1,130,815,769	339,260,769	954,694,964	1,150,191,913	658,280,171
GalNAC / GlcNAC	0	0	0	0	0	0	0	0	0	0	0	0	0	0	0	0	0	0	0	0
GAP / DHAP	3,319,704	202,926	4,898,362	2,170,645	669,206	6,665,352	2,417,218	3,890,965	54,269	0	0	0	0	0	0	70,819	0	0	0	10,869
GDP	0	0	0	0	0	0	0	0	0	0	0	0	0	0	0	0	0	0	0	0
GDP-L-fucose	0	0	0	0	0	0	0	0	0	0	0	0	0	0	0	0	0	0	0	0
geranyl-PP	0	0	0	0	0	0	0	0	0	0	0	0	0	0	0	0	0	0	0	0
glucono-lactone	0	0	0	0	0	0	0	0	0	0	0	0	0	0	0	0	0	0	0	0
glutaconic acid	0	2,461,289	307,361,733	145,832,396	78,915,800	236,022,980	119,161,243	136,650,344	11,556,386	96,230,485	20,309,965	15,321,046	20,352,002	18,134,370	41,311,721	21,532,345	20,481,292	28,597,041	21,290,610	2,298,645
glutamate	257,724,985	54,727,341	422,212,492	149,786,763	136,159,568	612,452,000	152,728,382	355,193,037	243,080,978	212,333,263	4,627,429	3,103,756	3,989,696	4,472,093	2,687,010	3,062,518	56,273,100	1,650,739	3,589,248	3,819,234
glutamine	1,279,288,367	756,792,293	2,242,076,164	2,078,704,326	959,957,545	1,753,422,469	1,886,505,889	1,153,965,179	154,434,389	66,434,104	478,797,587	545,001,705	430,835,223	397,183,796	812,923,286	600,341,506	396,371,702	416,946,488	445,287,192	849,030,526
glutathione	4,398,751	3,166,306	3,703,333	3,738,852	3,874,099	6,896,754	3,836,637	2,275,902	3,613,378	3,200,259	2,675,677	2,910,177	3,236,112	2,507,849	2,407,260	2,793,483	2,454,794	2,526,748	2,540,717	1,761,333
glutathione disulfide	0	0	0	0	0	0	0	0	0	0	0	0	0	0	0	0	0	0	0	0
glyceraldehyde	123,972,541	92,290,420	274,751,660	152,436,995	152,034,417	326,059,511	171,773,179	123,533,491	0	0	143,288,878	175,253,231	138,601,701	135,308,003	93,807,282	144,581,020	54,171,720	134,455,681	161,503,402	86,229,478
glyceric acid	21,232,522	10,633,979	19,423,431	19,530,060	5,986,813	26,284,134	17,468,164	24,244,905	3,224,034	16,852,163	10,967,982	10,732,537	9,447,718	9,354,121	4,163,280	11,635,534	14,010,954	8,021,313	10,228,624	4,577,302
glycerol 2/3-phosphate	4,560,617	1,429,895	5,885,975	3,825,846	6,159,458	23,464,137	2,423,357	7,041,534	3,816,489	3,714,086	2,116,350	3,271,937	2,906,702	3,156,333	2,418,172	3,294,378	2,924,528	1,981,098	3,184,079	1,878,145
glycine	72,989,085	33,781,135	250,577,227	108,505,544	82,781,765	208,843,723	64,059,512	241,471,508	210,433,190	216,860,290	16,036,947	21,994,222	18,489,080	19,832,855	18,868,838	28,132,089	67,501,921	19,149,019	17,016,081	9,524,823
glycylglycine	0	0	433,122	0	0	405,433	0	237,558	270,751	0	0	0	0	0	0	0	1,440,508	0	0	0
glyoxylic acid	833,368	581,509	1,611,823	809,673	871,363	851,561	971,910	850,840	512,144	602,649	1,824,707	1,509,659	1,397,764	3,030,219	1,173,342	2,069,596	1,300,230	1,976,277	3,210,916	2,169,752
GMP	0	0	0	0	199,389	119,121	410,727	360,500	1,406,068	2,222,920	0	0	0	0	0	0	0	0	0	0
GTP	0	0	0	0	0	0	0	0	0	0	0	0	0	0	0	18,357	0	0	0	0
guanidine	36,308	72,691	13,108	72,609	16,433	20,540	54,576	17,924	20,915	0	73,737	58,643	43,795	70,678	0	54,466	90,279	16,907	33,222	17,859
guanidinoacetate	18,703,626	6,032,883	76,060,342	23,081,112	16,430,252	37,557,295	11,274,867	6,829,675	1,111,864	1,636,392	3,217,901	3,574,117	5,206,718	3,478,657	2,121,692	4,158,504	1,593,787	2,875,507	3,448,051	1,405,742
guanine	0	238,765	0	223,556	325,787	490,436	238,424	290,846	208,651	271,681	0	0	17,330	0	0	0	4,840,462	0	0	0
guanosine	0	875,999	1,289,472	2,234,585	1,111,490	1,348,317	2,896,995	937,265	330,655	612,725	0	0	0	0	0	0	85,281	0	0	0
gulonic-lactone	0	0	0	0	0	0	0	0	0	0	0	0	0	0	0	0	0	0	0	0
hexanoylcarnitine+	6,321,507	11,405,899	25,470,810	26,077,186	15,624,974	75,728,128	39,285,089	39,127,169	339,448,477	166,017,389	2,925,272	3,700,773	3,547,244	10,063,283	13,242,739	4,400,345	15,813,200	2,292,989	10,310,759	10,633,550
histamine	5,703,478	8,385,685	10,230,455	7,472,523	21,381,970	7,573,798	20,890,652	20,405,397	2,246,945	6,907,730	14,419,004	11,906,764	14,275,120	24,105,318	13,214,047	12,389,624	11,283,866	18,393,933	15,332,651	18,470,517
histidine	204,607,735	99,655,410	464,342,951	432,529,147	206,834,074	251,398,586	342,943,735	715,915,834	220,954,240	271,571,067	87,434,861	119,092,971	91,487,730	80,086,513	134,188,809	107,226,932	844,510,632	112,615,556	83,771,679	129,270,064
homocysteine	1,418,022	1,666,441	972,644	2,377,811	703,602	637,978	2,468,260	700,883	577,412	787,317	963,695	1,362,373	1,027,907	1,293,572	1,401,302	997,995	1,314,340	574,728	750,738	1,173,237
homocystine	0	0	0	0	0	0	0	0	0	0	0	0	0	0	0	0	0	0	0	0
homogentisic acid	145,132	650,205	1,441,835	872,274	926,712	1,194,888	411,839	481,520	580,541	737,229	322,797	70,949	34,862	328,693	58,843	34,849	12,697	180,455	80,361	37,538
homoserine / threonine / allothreonine	125,895,847	127,040,848	305,866,621	288,078,329	279,440,618	129,597,715	195,039,721	352,448,347	334,470,696	348,787,716	94,707,479	96,242,910	99,669,704	89,738,734	114,138,691	126,074,423	244,512,029	109,981,649	52,430,225	62,006,101
hydroxyphenyllactic acid / HVA	2,207,798	3,595,420	8,343,854	20,507,810	9,697,167	8,652,914	17,936,640	5,490,046	4,058,536	6,262,933	9,269,120	9,321,384	6,741,697	6,189,026	10,072,179	8,530,184	20,885,004	7,298,732	8,063,955	12,828,429
hydroxypyruvic acid	0	0	0	0	0	0	0	0	0	0	0	0	0	0	0	0	0	0	0	0
hypoxanthine	2,971,860	314,051	268,629	99,734	1,087,583	19,505,864	440,503	160,824,196	946,180,765	890,383,594	220,559	53,254	67,007	374,030	144,477	132,552	55,303,173	27,647	115,951	28,878
IDP	0	0	0	0	0	0	0	0	0	0	0	0	0	0	0	0	0	0	0	0
imidazole-4-acetate	1,109,360	441,353	2,058,790	1,281,483	1,299,939	2,961,063	2,255,239	4,587,684	705,502	1,379,422	1,255,071	846,369	1,281,002	1,057,477	673,950	1,143,195	2,891,057	867,363	815,454	1,115,422
IMP	168,144	0	0	0	1,324,022	3,312,773	670,687	5,277,927	10,402,439	6,949,192	22,484	301,825	702,993	415,598	346,601	664,175	564,937	524,250	566,182	610,674
inosine	132,533	278,937	1,510,933	572,797	1,971,561	4,175,413	1,619,814	12,830,561	4,199,690	7,789,628	0	0	0	0	0	0	519,330	0	0	0
isonictinic acid	0	0	0	0	0	0	0	0	0	0	0	0	0	0	0	0	0	0	0	0
isopentenyl pyrophosphate	0	0	0	0	0	0	0	0	0	0	0	0	0	0	0	0	0	0	0	0
isovaleryl-CoA	0	0	0	0	0	0	0	0	0	0	0	0	0	0	0	0	0	0	0	0
itaconic acid	158,582,824	67,380,758	694,920,385	369,115,914	111,681,284	390,886,913	275,002,814	58,582,942	27,399,183	24,020,951	3,553,931	3,735,822	4,220,462	4,354,747	8,046,099	4,757,694	4,881,170	4,532,894	5,054,885	8,926,934
kynurenic acid	31,363	312,481	256,133	544,932	1,202,292	1,213,750	427,915	46,071	0	81,210	570,568	635,938	1,211,702	615,540	618,174	354,424	378,094	1,110,900	269,282	232,845
kynurenine	7,300,667	9,731,806	36,375,023	22,973,349	19,189,542	21,156,913	14,879,949	1,961,370	2,113,066	2,502,669	4,550,072	5,907,415	5,537,112	5,080,000	8,376,254	5,975,633	6,342,525	7,217,593	4,647,126	4,809,658
lactic acid	3,632,291,745	4,593,579,624	13,672,837,407	10,351,823,922	6,631,802,408	7,878,511,476	5,413,692,070	15,560,885,844	9,226,448,397	8,611,970,378	4,445,088,454	4,699,619,983	2,994,151,019	5,267,049,134	4,957,153,474	3,700,435,960	3,084,659,701	3,323,947,432	3,823,286,953	3,103,326,812
lactose / maltose	1,081,897	458,668	8,043,600	236,744	4,018,952	3,534,494	3,283,761	986,599	202,190	110,487	11,491	0	15,645	0	0	35,765	725,967	10,134	0	0
L-arginino-succinate	38,899	0	0	0	0	96,659	0	40,374	0	0	0	0	0	0	0	0	0	0	0	0
L-cysteic acid	0	0	107,713	0	28,230	75,278	0	80,811	0	0	0	0	0	0	0	0	0	0	0	0
leucine / leucine(iso) / norleucine	790,240,311	1,555,219,455	2,730,307,208	3,318,386,424	1,556,979,543	1,388,181,340	2,991,865,259	2,816,791,410	1,431,091,404	1,576,073,793	1,230,638,610	1,489,965,815	1,332,410,101	1,282,868,055	2,397,111,999	1,219,583,654	2,512,261,178	1,168,653,129	812,738,707	1,937,990,164
levulinic acid	8,614,506	6,718,681	7,133,642	5,969,752	13,496,161	7,346,449	8,046,043	6,926,560	9,828,325	18,339,965	2,289,903	2,730,235	2,389,751	1,560,981	1,652,694	2,167,209	2,249,132	1,146,693	2,652,406	3,982,785
lipoamide	0	0	0	0	0	0	0	0	0	0	0	0	0	0	0	0	0	0	0	0
L-NMMA	1,523,582	269,921	4,314,294	1,424,237	1,740,036	3,002,912	922,788	8,977,460	1,204,382	1,668,922	63,799	265,004	178,448	0	86,597	129,176	2,220,625	120,169	159,076	0
L-tyrosine methyl ester	0	50,647	67,821	29,684	0	62,144	77,343	52,325	74,929	64,664	18,068	0	0	0	0	84,268	0	69,952	40,072	0
lysine	74,368,585	53,492,517	210,797,321	208,258,429	141,160,242	166,527,306	115,597,858	414,204,834	44,260,839	69,346,197	21,440,766	20,305,857	14,778,577	13,408,456	19,256,164	15,479,562	68,408,410	24,485,411	10,462,782	12,359,131
maleic acid	32,955,296	13,249,134	10,968,291	15,936,901	17,656,236	26,835,774	15,772,217	14,455,630	20,370,647	28,877,032	940,209	643,839	601,571	1,036,360	769,275	18,816,427	1,296,284	728,586	1,283,451	539,594
malic acid	851,324,314	164,678,128	3,028,617,606	1,000,445,263	794,510,903	3,517,396,706	833,039,275	3,106,038,270	2,153,617,890	2,448,914,659	60,439,193	67,084,477	45,709,909	47,283,222	26,200,481	50,469,672	64,185,153	35,767,401	75,873,280	60,436,151
malonic acid	13,934,229	7,158,278	9,213,053	39,641,235	13,458,195	28,314,556	17,053,910	18,202,348	9,145,008	12,938,156	6,206,102	3,953,533	5,633,701	5,638,092	9,449,677	20,885,696	20,008,073	4,585,703	11,090,155	10,160,017
malonyl-CoA	0	0	0	0	0	0	0	0	0	0	0	0	0	0	0	0	0	0	0	0
mandelic acid / vanillin	686,768	1,616,708	2,053,289	8,382,276	2,251,580	2,885,758	6,221,567	531,062	388,066	609,437	2,053,886	1,830,882	2,883,428	1,565,121	2,991,281	1,613,208	6,225,420	1,471,020	1,779,401	2,569,836
ManNAC	20,876	126,691	1,238,522	834,471	149,505	224,257	444,675	0	292,204	572,518	0	27,521	93,987	0	173,535	0	715,195	0	23,100	0
mesaconic acid	450,085	529,714	829,248	1,176,141	360,973	2,983,148	622,871	6,549,735	8,684,697	7,705,497	447,766	304,446	214,050	251,203	692,780	168,221	2,016,514	161,677	229,635	569,929
methionine	106,720,917	92,128,447	258,013,590	212,798,535	222,773,493	169,294,653	162,251,212	431,822,056	243,337,525	200,438,365	240,296,289	276,206,108	230,536,253	222,116,363	160,356,767	137,924,670	170,186,086	184,625,941	136,910,464	111,076,405
methyl acetoacetate	644,835	951,303	2,193,046	2,750,939	1,734,495	2,097,635	1,217,860	1,102,248	376,543	203,751	1,818,769	1,545,983	1,209,568	1,421,140	964,395	1,521,146	522,454	1,839,657	1,272,295	1,103,180
methylglyoxal	3,453,979	1,945,647	1,347,818	1,696,438	1,342,424	3,881,716	3,272,296	1,812,112	2,267,190	4,323,744	528,008	797,831	741,222	0	2,189,977	2,975,393	1,799,264	1,281,727	790,737	1,828,869
methylmalonic acid	4,222,369	0	4,354,925	5,300,688	3,730,811	9,578,602	3,491,404	16,139,439	5,589,743	4,506,049	0	878,854	1,255,334	1,365,671	1,171,633	2,063,641	0	1,401,049	1,456,387	1,699,232
mevalonic acid	0	0	0	0	0	0	0	0	0	0	0	0	0	0	0	0	0	0	0	0
N1/N8-acetylspermidine	641,419	904,174	988,642	2,229,749	5,158,270	3,194,672	2,336,964	1,772,679	2,641,102	6,235,055	3,802,637	1,862,535	391,442	305,159	180,809	41,165	152,638	75,067	141,846	146,982
N1-acetylspermine	16,334,060	17,308,524	12,301,494	12,590,158	13,717,320	11,271,831	13,832,975	7,554,517	13,402,466	13,368,566	15,410,992	16,674,298	16,871,667	17,500,047	16,937,049	16,093,546	17,216,051	11,684,903	13,611,048	9,363,140
N-acetylaspartic acid	4,025,746	924,096	8,367,105	7,377,907	3,496,989	16,629,406	3,808,711	6,875,682	1,836,830	5,155,665	1,184,618	540,507	620,864	1,236,806	842,209	2,353,021	1,657,223	994,238	1,679,919	1,661,994
N-acetylaspartylglutamic acid	11,255	24,529	0	12,750	0	0	12,919	0	0	0	0	0	0	0	9,042	0	10,646	0	12,588	0
N-acetyl-b-alanine / N-acetyl-alanine	7,536,771	7,432,591	25,434,269	22,817,503	9,269,325	15,650,635	15,268,473	25,800,611	31,027,778	30,783,093	4,978,712	5,272,125	4,695,189	4,126,209	5,533,018	5,366,581	11,186,541	3,504,121	5,476,086	6,367,540
N-acetyl-DL-serine / O-acetyl-L-serine	7,048,897	5,741,647	29,527,374	20,579,924	12,469,592	18,058,566	12,496,075	49,322,048	61,545,953	61,385,604	2,778,792	3,024,216	2,449,720	2,498,450	2,726,404	3,488,291	20,803,237	1,535,127	2,184,630	2,664,661
N-acetylglucosamine 1/6-phosphate	120,629	21,575	478,608	308,101	72,428	816,864	78,489	391,533	0	71,929	0	0	0	0	0	0	0	0	0	0
N-acetylglycine	3,830,835	24,214,184	12,494,596	93,032,959	7,579,634	12,134,671	69,555,920	17,641,285	9,392,658	14,222,319	9,714,783	9,557,489	7,548,229	13,754,984	41,640,308	18,286,498	40,970,267	10,040,755	14,964,954	48,449,725
N-acetyl-L-glutamic acid	707,625	218,779	1,409,556	1,217,102	1,314,500	2,662,807	1,690,235	2,011,447	371,717	691,810	185,324	259,033	265,601	186,184	59,023	36,436	261,559	148,522	131,540	475,670
NAD+	0	0	0	0	0	0	0	27,711	0	0	0	0	0	0	0	0	0	0	0	0
NADH	0	0	0	0	0	0	0	50,403	0	0	0	0	0	0	0	0	0	0	0	0
NADP+	0	0	0	0	0	0	0	0	0	0	0	0	0	0	0	0	0	0	0	0
NADPH	0	0	0	0	0	0	0	0	0	0	0	0	0	0	0	0	0	0	0	0
N-carbamoyl-L-aspartate	63,970	12,598	403,975	50,329	28,616	315,338	82,358	1,974,782	283,401	924,472	0	0	0	0	0	0	0	0	0	12,070
nebularine	0	0	0	0	0	44,933	0	127,001	451,812	366,132	0	0	0	0	0	0	0	0	0	0
N-formyl-L-methionine	269,199	464,614	1,456,110	3,512,778	1,167,694	1,419,389	4,646,760	2,616,293	2,434,134	1,864,640	1,233,252	1,469,799	1,218,681	1,192,791	1,182,779	1,057,995	1,893,835	982,167	1,285,828	2,462,666
nicotinamide	40,816,792	50,064,386	133,933,104	52,461,810	87,234,717	189,086,465	65,174,081	136,071,702	316,967,322	230,209,049	29,492,632	26,131,355	31,236,946	25,388,580	26,386,509	34,110,023	37,113,643	30,786,951	31,381,968	23,881,437
nicotinamide riboside+	0	0	0	0	0	0	0	0	0	0	0	0	0	0	0	0	0	0	0	0
nicotinic acid	0	0	0	0	0	0	0	0	0	0	0	0	0	0	0	0	0	0	0	0
N-methyl-alanine	19,768,761	25,946,201	42,336,113	110,706,802	34,842,492	42,402,397	81,762,170	35,578,113	28,539,463	33,980,719	26,501,961	28,616,602	25,878,941	20,072,231	34,757,598	23,816,813	27,791,442	19,260,400	21,897,518	44,110,708
N-methylaspartic acid	500,489,108	125,785,802	727,073,165	261,865,525	234,300,627	1,311,200,983	280,725,243	527,454,297	361,350,152	325,558,720	9,246,441	7,569,332	8,546,496	10,335,448	7,117,880	7,494,486	112,022,969	4,414,905	7,283,713	6,567,659
N-methyltryptamine	0	0	0	0	0	0	0	0	0	0	0	0	0	0	0	0	0	0	0	0
NMN	0	0	0	0	0	0	0	0	0	0	0	0	0	0	0	0	0	0	0	0
norepinephrine / pyridoxine	0	0	0	0	0	0	0	0	0	0	0	0	0	0	0	0	0	0	0	0
octopamine	0	0	0	0	0	0	0	0	0	0	0	0	0	0	0	0	0	0	0	0
ornithine	35,654,932	15,709,368	151,558,723	63,707,321	92,181,103	80,721,666	42,920,209	132,562,151	8,325,255	15,527,838	3,413,018	3,680,622	3,602,512	1,433,875	3,149,195	3,631,579	32,477,401	5,732,036	2,087,046	2,680,375
orotic acid	1,097,879	1,164,147	3,862,028	1,398,073	1,961,822	1,117,779	1,385,859	3,390,190	304,863	2,389,685	1,237,866	1,828,928	1,398,104	1,037,257	1,834,348	2,102,513	735,058	1,892,906	1,949,439	1,027,540
orotidylic acid	0	0	0	0	0	0	0	0	0	0	0	0	0	0	0	0	0	0	0	0
O-succinyl-homoserine	0	0	0	0	0	0	0	0	0	0	0	0	0	0	0	0	0	0	0	0
oxalacetic acid	0	0	0	0	0	0	0	0	0	0	0	0	0	0	0	0	0	0	0	0
palmitic acid	1,085,023,956	2,086,243,431	1,104,436,486	1,269,024,786	1,075,161,367	2,212,033,646	1,527,554,262	760,943,702	1,358,115,350	1,507,135,835	586,469,791	654,207,761	1,004,986,823	734,425,687	1,608,078,077	1,101,370,297	1,802,019,041	459,522,042	985,935,406	1,417,309,973
pantothenic acid	10,287,325	9,253,908	33,126,692	39,918,456	18,795,393	26,580,001	29,590,632	7,742,118	2,457,495	3,473,891	6,858,785	7,203,365	6,299,163	7,038,832	10,814,146	7,716,546	11,480,593	7,999,241	5,710,013	7,413,929
phenethylamine	0	0	0	0	0	0	0	0	0	0	0	0	0	0	0	0	0	0	0	0
phenylalanine	298,687,406	364,593,027	808,649,835	802,366,200	562,523,062	373,397,907	736,346,454	854,599,321	564,801,050	570,522,324	389,458,147	448,408,580	391,015,080	389,405,506	596,059,763	439,090,820	676,458,583	479,502,870	297,418,203	463,325,477
phenylephrine / synephrine	0	0	0	0	0	0	0	0	0	0	0	0	0	0	0	0	0	0	0	0
phenylethanolamine	0	0	0	0	0	0	0	0	0	0	0	0	0	0	0	0	0	0	0	0
phosphocholine+	18,186,841	5,634,227	29,510,545	10,524,429	12,040,511	82,338,643	16,726,702	32,217,848	10,904,943	10,160,489	966,010	621,770	293,419	192,242	212,370	151,258	200,403	121,782	92,532	69,849
phosphocreatine	5,678,673	1,007,695	3,113,687	6,310,181	4,291,211	12,764,073	5,948,508	187,242,524	9,096,221	9,071,215	468,938	140,896	250,285	238,335	89,816	221,125	126,539	89,446	169,733	87,740
phosphoenolpyruvate	12,421	0	325,196	170,874	165,317	37,934	331,915	156,016	0	0	0	0	0	0	0	0	0	0	0	0
picolinic acid	0	0	0	0	0	0	0	0	0	0	0	0	0	0	0	0	0	0	0	0
proline	569,253,656	249,634,196	2,103,994,680	1,030,920,094	901,994,575	1,345,521,822	764,632,454	3,110,259,078	2,084,166,222	1,898,098,462	316,025,939	580,350,775	374,224,233	338,639,797	265,381,410	511,740,327	397,888,627	518,902,258	238,276,589	207,746,455
propionic acid	0	0	0	0	0	0	0	0	0	0	0	0	0	0	0	0	0	0	0	0
propionylcarnitine+	49,879,661	45,929,753	226,170,452	182,863,245	113,790,704	180,334,758	109,022,485	264,595,959	786,173,612	552,189,006	28,225,766	31,531,712	33,198,408	44,131,267	38,383,455	38,611,173	45,443,044	31,207,931	31,776,246	28,123,742
PRPP	0	0	0	0	0	0	0	0	0	0	0	0	0	0	0	0	0	0	0	0
pseudouridine	1,212,983	2,314,777	4,218,826	4,380,831	3,402,864	4,212,537	3,579,188	7,900,158	4,334,582	5,016,457	2,577,107	3,611,436	3,166,289	2,765,671	3,265,457	2,876,504	2,656,241	2,557,900	3,042,735	2,436,642
purine	0	0	0	0	0	0	0	0	0	0	0	0	0	0	0	0	0	0	0	0
putrescine	1,620,010	2,010,968	1,233,681	1,806,048	1,907,828	3,781,413	3,962,044	1,604,748	2,521,288	4,268,741	4,935,111	2,548,959	3,581,334	1,479,072	980,188	755,056	790,809	724,524	631,365	516,892
pyridoxal	341,589	970,220	2,514,897	1,947,049	840,470	291,663	236,458	168,661	0	148,520	494,071	578,086	505,800	282,434	612,064	541,833	676,810	851,719	422,338	256,488
pyroglutamic acid	173,606,964	110,393,821	322,930,184	145,320,928	139,289,652	446,081,767	214,843,077	440,994,256	209,025,898	380,618,268	39,451,185	40,488,931	30,806,548	57,138,484	38,314,609	60,303,079	1,273,026,760	30,853,592	32,051,457	32,209,884
pyrroline hydroxycarboxylic acid	316,545,609	176,613,164	554,118,859	484,536,855	229,928,140	485,288,203	459,349,185	278,666,314	52,116,939	32,792,622	101,585,689	121,780,749	98,332,691	87,553,796	179,948,406	128,849,281	95,692,768	91,685,879	94,034,251	184,522,555
pyruvic acid	214,219,377	526,541,152	541,146,214	1,041,978,594	291,530,211	731,225,739	372,853,194	1,060,805,088	385,284,521	446,295,813	643,008,541	954,965,078	563,765,570	805,605,880	662,798,503	620,147,795	309,218,079	886,144,347	681,983,548	342,973,608
quinolinic acid	296,864	46,903	832,794	595,833	388,405	1,736,145	584,334	21,129	307,913	12,985	308,958	16,794	306,412	14,373	159,518	48,613	68,055	22,732	26,196	37,147
S-adenosyl-L-homocysteine	183,499	0	1,448,704	432,996	155,983	891,357	517,442	48,475	54,075	52,645	0	0	0	0	0	0	0	0	0	0
S-adenosyl-L-methionine+	449,337	17,396	633,618	58,105	30,505	2,534,300	516,392	4,826,399	3,618,992	5,045,594	0	0	0	0	0	0	0	0	0	0
S-adenosylmethioninamine+	0	0	0	0	0	0	0	0	0	0	0	0	0	0	0	0	0	0	0	0
SAICAR	0	0	0	0	0	0	0	0	0	0	0	0	0	0	0	0	0	0	0	0
sarcosine	0	0	0	0	0	0	0	0	0	0	0	0	0	0	0	0	0	0	0	0
serine	86,793,434	36,982,514	153,745,619	58,152,507	102,623,846	113,347,639	46,699,469	102,913,497	51,783,329	57,571,585	25,426,052	36,438,351	29,517,505	29,037,763	29,313,136	53,570,065	319,348,959	33,861,747	21,083,391	12,455,037
serotonin	2,732,683	4,799,675	7,004,684	12,138,856	9,493,597	21,376,141	4,794,182	1,055,325	533,087	679,095	8,338,760	2,682,925	1,998,881	14,830,253	2,132,335	1,691,799	2,181,243	940,733	4,559,671	512,847
sorbitol / galactitol / L-iditol / manitol	1,771,841	804,677	5,341,173	2,053,606	2,243,651	3,868,151	2,118,545	2,670,112	2,572,638	1,701,956	1,098,130	1,574,708	538,359	816,844	1,018,028	2,319,025	2,802,253	443,972	1,240,313	457,334
spermidine	2,431,287,092	2,642,775,634	1,983,960,437	1,985,597,345	1,997,841,627	1,763,667,046	2,126,918,887	1,131,996,851	1,823,150,543	1,758,473,051	2,001,873,343	2,012,484,125	1,957,854,509	1,857,690,726	1,863,110,838	1,669,234,936	1,776,305,967	1,204,721,101	1,536,186,996	1,102,878,798
spermine	115,256,509	128,092,792	109,663,906	109,670,332	107,889,369	102,065,399	122,504,871	72,720,461	128,043,173	130,254,624	135,628,697	150,317,216	152,608,532	148,378,561	153,645,690	143,603,731	180,392,736	109,593,460	146,476,003	103,510,966
succinic acid	189,851,444	85,596,824	286,565,811	261,870,936	195,500,790	398,436,981	171,433,857	648,536,490	581,420,292	527,442,133	18,457,822	20,576,963	18,672,374	26,149,562	19,801,167	55,882,794	72,287,222	15,230,144	31,611,589	34,277,911
succinic semialdehyde	0	0	0	0	0	0	0	0	0	0	0	0	0	0	0	0	0	0	0	0
succinyl-CoA	0	0	0	0	0	0	0	0	0	0	0	0	0	0	0	0	0	0	0	0
sucrose	0	0	0	0	0	0	0	0	0	0	0	0	0	0	0	0	0	0	0	0
taurine	1,573,071,888	1,217,670,982	4,841,593,326	2,804,171,765	2,594,717,905	3,818,749,637	2,795,085,695	3,932,938,292	4,076,519,593	4,354,162,914	422,006,452	402,926,660	429,035,055	573,675,087	529,989,050	475,869,070	398,998,221	273,332,468	387,943,803	532,400,273
thiamine diphosphate+	0	0	0	0	0	0	0	0	0	0	0	0	0	0	0	0	0	0	0	0
thiamine phosphate+	0	0	0	0	0	0	0	0	0	0	0	0	0	0	0	0	0	0	0	0
thiamine+	3,600,244	5,977,297	26,869,096	17,533,405	17,062,635	22,523,249	12,458,340	11,559,535	11,702,364	15,386,852	11,255,616	10,679,242	9,753,977	8,944,798	6,382,046	6,372,895	5,962,825	3,433,463	11,474,384	2,864,214
thymidine	920,302	2,521,175	3,708,628	6,817,807	4,424,435	7,889,884	9,159,318	11,302,869	3,006,627	1,941,520	5,737,591	5,914,517	7,025,100	6,385,149	3,093,838	3,557,809	4,867,686	4,774,619	5,095,824	8,970,666
thymine	6,594,938	8,293,159	25,586,317	16,496,556	9,890,780	5,705,428	13,758,524	22,115,661	9,146,128	12,158,753	2,806,040	4,107,909	3,674,983	5,788,719	3,692,109	3,300,259	10,670,807	2,943,992	4,265,390	5,916,702
tryptamine	0	0	0	0	0	0	0	0	0	0	0	0	0	0	0	0	0	0	0	0
tryptophan	109,748,707	127,117,644	289,794,282	211,398,474	276,083,128	166,708,511	166,036,732	225,095,232	104,277,050	137,329,462	582,013,562	581,114,128	485,270,452	470,748,962	343,623,986	372,241,338	230,094,976	497,471,229	293,646,003	142,651,579
tyramine	0	0	0	0	0	0	0	0	0	0	0	0	0	0	0	0	0	0	0	0
tyrosine	130,999,566	84,500,590	297,658,054	181,616,277	249,688,351	158,050,315	134,881,616	285,953,903	80,749,965	86,702,658	246,452,037	277,755,503	209,926,476	184,822,026	104,286,646	141,223,330	213,829,162	207,885,625	124,885,348	61,596,923
UDP	0	0	0	0	0	0	10,396	177,826	104,831	46,246	0	0	0	0	0	0	0	0	0	0
UDP-D-galactose / UDP-D-glucose	179,708	0	72,586	0	108,536	1,066,604	288,881	3,539,288	2,479,374	2,381,487	0	0	0	0	0	0	0	0	0	0
UDP-N-acetyl-galactosamine/UDP-N-acetyl-glucosamine	678,887	25,666	426,519	262,985	259,966	2,768,505	1,107,310	2,662,772	2,422,082	3,283,166	0	0	0	0	0	0	0	0	0	0
UMP	46,207	0	53,116	0	220,990	800,835	816,730	1,196,542	2,055,539	5,008,031	0	0	0	0	0	0	0	0	0	0
uracil	118,265,757	211,974,455	627,121,139	218,770,498	91,003,517	208,965,749	72,714,685	244,365,437	730,067,935	521,790,478	8,278,287	9,404,609	7,218,573	15,792,131	13,890,767	2,934,426	42,620,879	3,269,605	6,920,589	9,110,533
uracil 5-carboxylic acid	0	0	0	0	0	0	0	0	0	0	0	0	0	0	0	0	0	0	0	0
urea	31,578,658	113,903,197	176,058,550	239,804,821	147,705,419	197,557,164	190,128,054	177,886,420	81,602,315	126,924,584	121,271,473	158,570,272	139,056,164	142,400,858	161,434,662	120,915,372	146,576,601	143,898,149	138,753,049	129,966,788
uric acid	110,645,184	119,449,464	407,716,149	225,229,421	129,818,292	212,487,290	168,829,743	68,302,769	11,528,126	26,740,835	19,139,607	17,062,428	6,919,478	26,128,498	28,730,202	16,837,309	50,015,544	17,563,722	16,697,571	11,743,876
uridine	1,553,811	2,041,934	3,053,350	1,620,164	2,574,602	3,975,193	2,951,109	3,450,354	56,931,611	25,503,762	368,269	406,967	277,699	491,386	179,354	169,834	474,758	218,881	339,556	172,819
UTP	0	0	0	0	0	0	0	0	9,307	0	0	0	0	0	0	0	0	0	0	0
valine / norvaline	111,770,428	147,664,640	282,084,565	346,744,605	198,231,836	154,747,223	327,214,965	417,011,661	156,725,777	184,355,097	136,846,762	156,966,147	138,143,822	132,939,216	216,762,301	121,491,915	224,722,309	164,912,330	83,614,484	198,963,698
vitamin B2	0	27,072	185,340	134,555	300,777	468,179	531,450	79,065	46,457	95,834	294,107	414,968	539,173	300,798	250,157	175,657	139,720	243,994	262,834	117,056
xanthine	25,410,752	508,931	60,695	0	1,420,185	55,714,564	1,177,583	102,490,898	80,481,316	128,444,325	0	0	61,810	404,480	15,473	0	54,550,570	0	28,961	0
xanthosine	248,809	281,024	3,176,372	680,064	462,437	789,792	372,479	994,062	353,516	571,219	0	0	0	0	0	25,320	65,937	0	0	0
xanthurenic acid	0	12,097	13,890	35,151	83,711	219,798	35,971	0	0	0	104,454	23,613	151,680	70,465	13,834	0	27,872	76,891	0	0
XMP	0	0	0	0	0	0	0	0	0	0	0	0	0	0	0	0	0	0	0	0
xylitol / arabitol / ribito	0	0	0	0	0	0	0	0	0	0	0	0	0	0	0	0	0	0	0	0
y-glutamylcysteine	0	0	0	0	0	0	21,349	0	0	0	0	24,919	0	16,655	0	0	0	0	0	0
