## Supplemental File 5 for "AMP-activated protein kinase is necessary for Treg cell functional adaptation to microenvironmental stress"

	WT1	DKO1	WT2	DKO3	WT3	DKO4	WT4	DKO5	WT7	DKO6	DKO7
Feature ID	WT	KO	WT	KO	WT	KO	WT	KO	WT	KO	KO
1,3-bisphospho-D-glycerate	0	0	0	0	0	0	0	0	0	0	0
1-methylnicotinamide+	233,033	681,207	433,412	955,691	553,648	494,162	621,238	647,051	420,914	710,814	864,437
1-phenylethylamine	467,509	218,989	207,115	668,655	299,358	312,375	210,751	241,707	826,460	429,140	451,166
2- / 3-phosphoglycerate	23,602	5,271	6,341	13,337	7,488	0	0	1,999	16,167	0	0
2-(Formamido)-N1-(5-phospho-D-ribosyl)acetamidine	0	0	0	0	0	0	0	0	0	0	0
2,3-bisphospho-D-glycerate	0	0	0	0	0	0	0	0	0	0	0
2-/ 3- hydroxybutanoic acid	2,204,152	1,758,121	2,036,788	2,439,984	2,043,161	2,213,350	2,145,425	2,578,815	2,801,184	1,847,888	1,990,354
2-aminobutyric / 2-/3-aminoisobutyric acid	0	0	0	0	0	0	0	0	0	0	0
2-HG	547,035	1,285,651	1,340,363	2,333,908	2,828,785	2,849,067	1,643,901	2,391,054	2,146,929	2,441,539	2,109,327
2-keto-3-deoxy-d-gluconic acid	79,425	43,372	62,954	79,167	50,226	164,521	85,204	261,161	36,068	98,821	43,633
2-ketoadipic acid	111,900	435,553	251,955	295,350	433,287	356,334	240,451	252,428	301,761	150,214	163,946
2-ketobutyric acid	0	0	0	0	0	0	0	0	0	0	0
2-ketoisovaleric acid	0	0	0	0	0	0	0	0	0	0	0
2-ketovaleric acid	288,944	280,704	0	0	0	113,371	278,994	0	0	0	373,006
3- / 4-hydroxyphenylacetic acid	388,563	217,875	128,280	35,579	290,551	234,079	162,319	109,346	43,541	294,437	149,131
3- / 7-methylguanine	0	0	0	0	0	0	0	0	0	0	0
3,4-dihydroxymandelic acid	0	0	0	0	0	0	0	0	0	0	0
3,4-dihydroxyphenylpropanoate	0	0	0	0	0	0	0	0	0	0	0
3-hydroxy-anthranilic acid	250,320	337,759	340,006	273,849	330,383	157,675	174,666	204,113	136,936	103,521	296,972
3-hydroxykynurenine	0	0	0	0	0	0	0	0	0	0	0
3-hydroxypropanoic acid	0	0	0	0	0	0	0	0	0	0	0
3-methoxytyramine	316,859	308,335	214,100	431,609	285,699	120,715	232,976	150,894	264,504	83,252	117,739
3-methylcrotonyl-CoA	0	0	0	0	0	0	0	0	0	0	0
3-phosphohydroxypyruvic acid	0	0	0	0	0	0	0	0	0	0	0
3-phospho-serine	631,401	216,771	26,862	63,436	19,425	7,879	20,271	0	9,445	0	0
3-ureidopropionic acid	0	0	0	0	0	0	0	0	0	0	0
4-hydroxybutyric acid	0	0	0	0	0	0	0	0	0	0	0
4-hydroxyphenylpyruvic acid	0	0	0	0	0	0	0	0	0	0	0
4-hydroxyproline / 5-aminolevulinate	0	0	0	0	0	0	0	0	0	0	0
5-aminopentanoic acid	0	0	0	0	0	0	0	0	0	0	0
5'-deoxyadenosine	0	0	0	0	0	0	0	0	0	0	0
5-HIAA	0	0	0	0	0	0	0	0	0	0	0
5-hydroxytryptophan	0	0	0	0	0	0	0	0	0	0	0
5-methylcytosine	0	0	0	0	0	0	0	0	0	0	0
5-methyl-THF	0	0	0	0	0	0	0	0	0	0	0
5'-methylthioadenosine	0	0	0	0	0	0	0	0	0	0	0
6-aminohexanoate	0	0	0	0	0	0	0	0	0	0	0
6-O-methylguanine	0	0	0	0	0	0	0	0	0	0	0
6-phosphogluconic acid	0	0	0	0	0	0	0	0	0	0	0
6-phosphoglucono-D-lactone	0	0	0	0	0	0	0	0	0	0	0
acetoacetic acid / succinic semialdehyde	3,108,596	1,538,472	1,288,463	1,685,363	1,693,782	345,745	1,229,000	324,904	1,901,412	1,527,934	1,768,824
acetoin	0	0	0	0	0	0	0	0	0	0	0
acetylcarnitine+	1,916,236	39,319,862	14,279,298	32,906,809	25,555,862	27,774,881	21,634,669	54,027,646	15,778,640	52,215,106	54,043,584
acetylcholine+	10,670,798	9,127,112	8,772,034	8,124,315	8,081,862	8,497,924	7,056,000	8,913,382	15,570,344	8,017,702	8,375,924
acetyl-CoA	0	0	0	0	0	0	0	0	0	7,764	0
aconitic acid	410,151	177,235	416,427	1,319,094	1,486,693	3,395,118	1,853,205	1,572,494	1,447,314	2,479,364	1,554,816
acrylic acid	0	0	0	0	0	0	0	0	0	0	0
adenine	7,932,977	3,446,506	3,044,682	3,669,814	7,442,001	4,912,701	3,823,685	4,519,031	2,336,000	3,285,948	3,030,184
adenosine	647,707	674,918	362,985	1,163,145	691,489	396,421	946,876	345,658	554,595	670,034	473,532
adenylosuccinate	0	0	0	0	0	0	0	0	0	0	0
ADP / dGDP	57,783	455,995	254,857	264,939	74,055	80,481	25,699	122,268	60,734	145,538	116,681
ADP-D-glucose	0	0	0	0	0	0	0	0	0	0	0
agmatine	1,025,603	318,792	133,540	139,275	112,356	49,990	53,923	14,500	54,616	33,037	46,347
AICA ribonucleotide	0	0	0	0	0	0	0	0	0	0	0
a-KG	622,112	1,129,299	688,008	755,719	685,551	801,372	1,042,101	957,756	713,222	1,162,651	867,295
alanine	0	0	0	0	0	0	0	0	0	0	0
alanine methyl ester	2,702,973	1,322,249	1,829,121	1,830,798	1,292,133	2,840,808	2,084,637	1,328,699	1,281,724	1,367,537	1,594,381
allantoin	44,299	35,040	28,382	133,925	0	0	0	0	0	0	0
AMP / dGMP	0	30,128	0	66,622	0	0	0	0	0	0	14,788
anandamide	0	387,028	0	216,501	46,505	0	0	0	0	0	0
anserine	0	0	0	0	0	0	0	0	0	0	0
anthranilic acid	529,043	721,870	655,375	1,387,758	377,268	847,548	499,896	538,387	650,413	677,522	1,171,034
arginine	3,733,652	4,679,303	2,574,740	10,365,983	4,890,057	5,210,131	7,008,657	12,795,025	5,110,773	12,144,187	9,229,141
ascorbic acid	36,118	6,291,774	2,208,206	1,947,017	2,515,836	2,187,188	601,849	3,663,515	130,720	6,260,463	4,602,462
asparagine	0	7,703	11,819	188,920	119,996	0	54,862	0	92,938	83,370	216,914
aspartic acid	739,592	7,028,243	4,383,415	11,626,920	8,421,971	1,391,454	7,595,338	2,864,904	5,161,031	11,724,012	11,038,371
ATP / dGTP	76,636	975,135	642,804	1,603,404	1,992,253	1,534,173	1,998,568	2,533,106	1,612,111	3,332,181	2,731,176
b-alanine	0	0	0	0	0	0	0	0	0	0	0
betaine aldehyde+	1,409,866	2,059,328	3,884,526	1,627,280	2,854,381	2,055,751	3,478,054	1,674,340	3,029,959	3,014,134	1,851,534
betaine+	14,912,195	46,753,220	14,997,397	43,439,309	31,540,120	71,641,541	24,566,792	41,517,347	28,147,467	27,822,190	28,646,435
bilirubin	28,406	0	0	0	0	0	0	0	0	0	0
biotin	0	0	0	0	0	0	0	0	0	0	0
butyric acid / (iso)	925,719	898,331	730,204	639,971	740,366	942,678	747,962	646,672	1,072,099	621,366	732,294
butyrylcarnitine+	220,689	192,120	222,353	725,140	310,520	429,082	418,561	422,409	567,066	579,925	700,546
caffeic acid	0	0	0	0	0	0	0	0	0	0	0
cAMP(2',3') / cAMP(3',5')	0	0	0	0	0	0	0	0	0	0	0
carbamoyl phosphate	9,588	8,483	0	73,186	72,187	84,055	165,125	69,293	103,316	87,433	95,003
carnitine+	6,214,449	106,294,169	23,823,342	79,062,330	42,714,289	50,719,619	66,717,453	112,991,117	21,429,072	68,589,582	89,347,403
carnosine	0	0	0	0	0	0	0	0	0	0	0
cCMP(2',3'-)	0	54,890	100,732	454,649	294,340	742,384	600,400	885,420	327,339	602,612	533,758
c-di-GMP	0	0	0	0	0	0	0	0	0	0	0
CDP	0	0	0	0	0	0	0	0	0	0	0
CDP-choline+	0	0	0	0	0	0	0	0	0	0	0
cGAMP	0	8,511	8,677	19,932	7,389	0	0	0	0	16,449	0
cGMP	0	0	0	0	0	0	0	12,679	0	0	0
choline+	292,487,952	718,033,676	334,551,211	468,791,471	231,792,103	221,631,905	311,835,816	218,226,118	232,655,169	330,365,798	366,983,734
citraconic acid	258,644	404,607	664,004	3,021,521	3,632,850	2,931,249	1,559,783	2,717,866	3,362,596	2,625,622	1,502,231
citramalic acid	0	0	0	0	0	0	0	0	0	0	0
citrate / citrate(iso)	74,185,695	6,744,288	33,145,266	53,584,875	84,679,719	93,860,032	107,827,563	102,227,035	113,677,687	100,511,714	96,561,274
citrulline	0	79,998	28,483	602,652	0	0	0	0	21,045	0	8,031
CMP	0	0	0	0	0	0	0	0	0	0	0
coenzyme A	0	0	0	0	0	0	0	0	0	0	0
cortisol	0	0	0	0	0	26,820	0	0	0	11,610	0
creatine	0	3,683,518	0	5,771,478	3,094,578	6,404,242	8,283,695	22,213,978	1,934,349	21,023,317	16,317,379
creatinine	0	0	0	0	0	0	0	0	0	0	0
CTP	0	0	0	0	0	0	0	0	0	0	0
cystathionine	0	0	0	0	0	0	0	0	0	0	0
cysteine	202,133	144,349	112,049	91,751	99,806	851,228	155,921	431,802	70,116	148,338	452,119
cysteine-S-sulfate	89,538	6,636	89,067	15,793	243,207	46,527	88,237	71,036	46,369	55,985	30,346
cystine	984,481	0	265,835	280,351	802,115	752,458	1,709,896	868,747	97,652	1,118,874	1,429,047
cytidine	0	0	0	55,689	34,986	169,862	73,095	234,324	65,628	109,912	68,966
cytosine	724,759	360,618	612,599	755,844	915,550	663,842	643,204	802,773	447,082	727,934	560,683
dADP	0	0	0	0	0	0	0	0	0	0	0
dAMP	0	0	0	0	0	0	0	0	0	0	0
D-arabinono-1,4-lactone	52,883	68,647	141,461	0	91,282	184,274	194,917	232,666	123,171	268,808	218,912
dATP	0	0	0	0	0	0	0	0	0	0	0
dCDP	0	0	0	0	0	0	0	0	0	0	0
dCMP	196,286	0	0	0	0	0	0	0	0	0	0
dCTP	0	0	0	0	0	0	0	0	0	0	5,611
dehydroascorbic acid	435,023	7,278,464	8,062,857	6,722,784	6,858,412	2,967,872	4,764,288	4,583,704	2,669,341	4,907,039	2,072,784
deoxyadenosine	0	0	0	0	0	0	0	0	0	0	0
deoxycarnitine+	3,456,387	16,429,372	4,618,248	8,634,452	5,811,690	1,241,225	8,268,648	887,760	4,324,119	4,790,463	6,057,069
deoxycytidine	0	0	0	0	0	26,628	0	13,130	0	48,694	0
deoxyguanosine	0	0	0	0	0	0	0	0	0	0	0
deoxyinosine	0	0	0	0	0	0	0	0	0	0	0
deoxyuridine	0	0	0	5,091	0	0	0	0	0	6,468	0
D-erythrose-4-phosphate	0	0	0	0	0	0	0	0	0	0	0
D-galactonic acid / D-gluconic acid	220,060	286,694	409,123	11,325,050	816,573	665,045	396,521	642,157	400,914	566,582	274,653
D-galactosamine/glucosamine-1/6-phosphate	0	0	0	0	0	0	0	0	0	0	0
D-glucuronolactone / D-galacturonolactone	0	0	0	0	0	0	0	0	0	0	0
dihydroorotate	0	0	0	0	0	0	0	0	0	0	0
dimethylglycine	0	0	0	0	0	0	0	0	0	0	0
DL-DOPA	0	0	0	0	0	0	0	0	0	0	0
DOPAC	0	0	0	0	0	0	0	0	0	0	0
dopamine	0	0	0	0	0	0	0	0	0	0	0
D-ribose-1/5-phosphate / D-ribulose 5-phosphate	0	0	0	0	0	0	0	0	0	0	0
D-sedoheptulose	0	0	0	0	0	9,729	0	0	0	0	0
D-sedoheptulose-7-phosphate	0	0	0	0	0	0	0	0	0	0	0
dTMP	0	0	0	0	0	0	0	0	0	0	0
dTTP	0	5,710	0	0	0	0	0	0	0	0	0
dUMP	0	0	0	0	0	0	0	0	0	0	0
dUTP	0	0	0	0	0	0	0	0	0	0	0
epinephrine / normetanephrine	15,253	89,416	19,610	132,690	108,880	376,624	107,491	420,694	84,167	222,662	102,416
ethanolamine	1,609,896	1,001,875	782,185	1,076,462	1,209,647	1,832,045	2,136,437	4,129,598	1,320,069	914,623	2,654,844
F-1,6/2,6-DP	249,256	239,029	105,692	161,137	198,348	202,025	144,319	175,885	54,237	15,274	25,619
F1P	0	0	0	0	0	0	0	0	0	0	0
F6P / G1P / G6P	22,860	28,525	14,563	0	34,649	0	0	0	0	0	0
FAD	0	0	0	0	0	0	0	0	0	0	6,137
FMN	0	0	0	0	0	0	0	0	0	0	0
folate	0	0	0	0	0	0	0	0	0	0	0
fructose / mannose	0	0	0	0	0	0	0	0	0	0	0
fumaric acid	171,857	453,804	373,388	803,912	692,604	1,970,103	876,619	1,989,073	880,037	1,783,019	1,211,089
GABA	0	0	0	0	0	0	0	0	0	0	0
galactosamine / glucosamine / mannosamine	0	29,528	14,169	135,188	189,184	177,481	113,012	200,311	206,307	203,962	140,463
galactose / glucose	0	0	0	0	0	0	0	0	0	0	0
GalNAC / GlcNAC	0	0	763	19,310	0	0	9,616	23,815	6,619	17,347	20,952
GAP / DHAP	8,761	14,103	26,288	5,642	6,158	10,517	0	0	8,768	0	10,288
GDP	0	0	0	22,661	50,879	28,385	57,809	67,987	7,559	79,745	63,681
GDP-L-fucose	0	0	0	0	0	0	0	0	0	0	0
geranyl-PP	0	0	0	0	0	0	0	0	0	0	0
glucono-lactone	0	0	0	0	0	0	0	0	0	0	0
glutaconic acid	182,501	1,556,629	2,327,132	1,867,558	2,847,844	1,418,165	1,838,836	1,798,998	1,291,499	1,898,675	1,156,581
glutamate	1,036,344	1,676,104	1,816,291	3,193,813	3,574,868	2,215,194	3,048,028	2,757,335	1,595,569	7,294,732	5,450,447
glutamine	2,044,668	930,146	579,403	1,588,722	685,017	2,972,350	793,814	556,910	934,696	1,030,689	1,014,366
glutathione	91,028,170	68,283,507	38,943,310	39,750,847	42,996,588	25,074,318	39,225,120	17,331,674	28,379,625	23,253,638	34,062,505
glutathione disulfide	7,187,574	5,848,781	3,613,251	4,018,404	3,041,490	2,688,039	3,536,494	2,753,397	2,427,452	3,259,197	2,002,402
glyceraldehyde	0	0	0	0	0	0	0	0	0	0	0
glyceric acid	1,139,653	578,842	1,250,142	2,077,674	4,344,481	6,829,403	1,836,755	6,062,221	1,912,700	3,486,860	2,480,671
glycerol 2/3-phosphate	65,279	63,246	32,968	51,262	51,898	164,017	115,248	73,139	32,267	138,453	153,235
glycine	1,054,861	1,625,725	973,877	2,066,687	1,773,403	2,236,804	1,836,647	4,186,812	1,954,906	3,074,632	2,361,802
glycylglycine	0	0	0	0	0	0	0	0	0	0	0
glyoxylic acid	350,027	259,671	283,664	255,557	334,671	352,495	245,221	271,778	661,646	338,458	233,723
GMP	0	0	0	0	0	0	0	0	0	0	0
GTP	0	51,188	22,062	85,234	84,414	212,097	166,617	391,170	81,008	399,968	250,646
guanidine	92,607,003	2,577,930	3,042,999	8,280,934	657,767	1,288,612	861,976	1,057,713	747,060	934,678	2,996,696
guanidinoacetate	148,335	84,266	132,759	185,519	113,052	161,013	50,340	112,489	64,896	124,980	97,764
guanine	134,147	0	0	0	9,518	77,706	0	48,019	10,932	63,327	0
guanosine	0	0	28,266	48,254	85,257	105,678	94,700	220,867	0	89,374	54,161
gulonic-lactone	0	0	0	0	0	0	0	0	0	0	0
hexanoylcarnitine+	98,795	320,276	24,257	212,086	759,593	281,302	134,853	128,181	89,529	159,518	84,290
histamine	11,422,938	5,103,776	5,101,855	3,949,735	2,921,014	1,434,187	1,898,414	906,074	1,969,374	1,723,934	1,797,728
histidine	3,202,320	3,483,415	2,552,551	5,786,261	2,556,071	1,936,322	2,636,756	2,050,301	3,090,851	2,790,641	3,187,289
homocysteine	0	0	0	0	0	0	0	0	0	0	0
homocystine	0	0	0	0	0	0	0	0	0	0	0
homogentisic acid	0	0	0	0	0	0	0	0	0	0	0
homoserine / threonine / allothreonine	721,242	1,109,263	1,365,817	3,349,790	2,203,086	3,417,026	1,888,549	3,628,224	1,337,909	3,087,912	2,420,836
hydroxyphenyllactic acid / HVA	0	0	0	0	0	0	0	0	0	0	0
hydroxypyruvic acid	0	0	0	0	0	0	0	0	0	0	0
hypoxanthine	411,625	0	7,249	62,074	17,778	128,833	8,044	194,289	100,466	107,381	101,196
IDP	0	0	0	0	0	0	0	0	0	0	0
imidazole-4-acetate	75,304	154,218	50,516	497,109	172,957	218,426	194,475	363,376	264,986	266,903	334,548
IMP	0	0	0	0	0	0	0	0	0	0	0
inosine	13,340	0	0	0	9,133	0	0	0	0	0	62,882
isonictinic acid	0	0	0	0	0	0	0	0	0	0	0
isopentenyl pyrophosphate	0	0	0	0	0	0	0	0	0	0	0
isovaleryl-CoA	0	0	0	0	0	0	0	0	0	0	0
itaconic acid	387,170	688,743	1,159,163	2,080,470	1,868,575	1,262,552	2,183,088	1,034,655	2,036,116	1,379,631	1,583,264
kynurenic acid	0	0	0	0	0	0	0	0	7,340	0	0
kynurenine	0	0	0	0	0	0	0	0	0	0	0
lactic acid	378,791,734	384,110,648	313,430,381	494,114,298	326,845,201	1,000,024,839	614,336,244	905,349,327	629,476,967	1,291,926,994	512,079,928
lactose / maltose	20,355	0	0	0	9,503	0	0	0	0	0	0
L-arginino-succinate	0	0	0	0	0	0	0	0	0	0	0
L-cysteic acid	0	0	0	0	0	0	0	0	0	0	0
leucine / leucine(iso) / norleucine	0	0	0	0	0	0	0	0	0	0	0
levulinic acid	3,841,829	2,513,223	1,318,157	4,194,206	4,000,157	8,638,624	4,619,673	11,188,983	2,646,140	7,369,136	6,401,052
lipoamide	0	0	0	0	0	0	0	0	0	0	0
L-NMMA	0	0	0	0	0	0	0	0	0	0	0
L-tyrosine methyl ester	16,303	27,396	0	0	18,830	0	0	0	14,545	0	0
lysine	1,914,465	1,649,001	711,501	2,724,859	2,050,480	3,003,272	2,493,377	4,776,699	1,958,886	3,788,327	3,553,316
maleic acid	359,290	688,860	1,247,047	4,154,547	10,639,240	9,578,636	3,247,765	6,200,461	12,257,649	4,736,334	2,984,465
malic acid	1,896,099	4,706,995	3,586,945	18,094,109	7,971,366	1,623,930	4,243,643	726,655	5,001,489	6,547,812	5,798,386
malonic acid	1,581,784	4,815,608	3,426,587	9,072,879	13,713,397	10,552,051	8,164,268	15,031,214	12,702,003	19,138,541	21,679,168
malonyl-CoA	0	0	0	0	0	0	0	0	0	0	0
mandelic acid / vanillin	0	0	0	0	0	0	0	0	0	0	0
ManNAC	0	0	0	0	0	8,546	0	0	0	10,015	0
melatonin	0	12,104	0	0	246,510	8,623	0	18,092	0	0	7,249
mesaconic acid	1,143,111	524,678	731,824	1,376,187	1,646,060	2,049,187	2,689,600	1,505,077	1,343,664	1,358,555	1,111,896
methionine	652,759	786,623	413,835	441,695	450,037	1,543,721	922,526	1,406,412	754,588	1,665,332	751,851
methyl acetoacetate	0	0	0	0	0	0	0	0	0	0	0
methylglyoxal	154,091	356,477	628,386	1,120,538	2,053,085	1,521,578	609,778	705,403	1,379,793	740,174	444,692
methylmalonic acid	0	0	0	0	0	0	0	0	0	0	0
mevalonic acid	561,571	946,288	478,657	590,458	569,914	1,947,240	708,116	1,115,314	613,137	1,242,570	601,992
N1/N8-acetylspermidine	2,778,388,309	99,863,861	22,453,687	13,736,150	12,550,859	7,651,059	9,839,086	6,001,795	7,718,027	5,849,162	6,885,661
N1-acetylspermine	1,678,238	2,570,646	2,452,595	3,590,194	2,296,807	4,640,397	4,362,994	9,665,870	5,640,371	9,771,279	5,110,913
N-acetylaspartic acid	0	170,899	70,786	259,976	210,812	141,120	96,199	179,499	93,810	153,607	127,901
N-acetylaspartylglutamic acid	0	0	0	0	0	0	0	0	0	0	0
N-acetyl-b-alanine / N-acetyl-alanine	2,646,545	1,077,018	1,230,156	1,566,745	2,094,715	18,914,931	1,767,941	17,278,980	1,675,849	8,631,237	2,430,321
N-acetyl-DL-serine / O-acetyl-L-serine	396,885	344,202	229,667	690,970	1,518,172	740,253	418,704	620,397	242,142	270,826	298,464
N-acetylglucosamine 1/6-phosphate	0	0	0	0	0	0	0	0	0	0	0
N-acetylglycine	0	0	0	0	0	0	0	0	0	0	0
N-acetyl-L-glutamic acid	47,649	209,369	141,880	223,725	277,661	182,803	157,732	162,061	139,805	125,788	200,468
NAD+	0	0	0	0	0	0	0	0	0	0	0
NADH	0	0	0	0	0	0	0	0	0	0	0
NADP+	0	12,947	8,263	61,996	7,064	20,378	45,555	42,237	11,002	26,522	15,990
NADPH	0	0	0	0	0	0	0	0	0	0	0
N-carbamoyl-L-aspartate	0	0	0	0	0	0	0	0	0	0	0
nebularine	0	0	0	0	0	0	0	0	0	0	0
N-formyl-L-methionine	0	0	0	0	0	0	0	0	0	0	0
nicotinamide	0	0	0	0	0	0	0	0	0	0	0
nicotinamide riboside+	0	0	0	0	0	0	0	0	0	0	0
nicotinic acid	444,002	779,876	593,401	442,006	972,027	1,954,317	1,018,862	0	1,296,197	1,411,729	982,961
N-methyl-alanine	0	0	0	0	0	0	0	0	0	0	0
N-methylaspartic acid	2,292,695	3,517,654	2,919,842	6,620,177	9,128,729	4,131,169	8,941,806	7,045,734	5,362,689	20,907,227	18,868,809
N-methyltryptamine	0	0	0	0	0	0	0	0	0	0	0
NMN	0	0	0	0	0	0	0	0	0	0	0
norepinephrine / pyridoxine	0	0	0	0	0	0	0	0	0	0	0
octopamine	0	0	0	0	0	0	0	0	0	0	0
ornithine	661,377	489,912	866,526	964,149	927,883	998,998	667,658	1,170,521	1,359,005	1,173,218	1,650,499
orotic acid	0	0	8,794	25,778	12,016	0	0	0	0	0	0
orotidylic acid	0	0	0	0	0	0	0	0	0	0	0
O-succinyl-homoserine	0	0	0	0	0	0	0	0	0	0	0
oxalacetic acid	10,048	0	0	0	0	0	6,074	11,303	0	10,888	7,080
palmitic acid	1,797,758,010	1,741,221,632	1,903,265,900	1,419,115,803	1,774,188,814	582,941,089	1,301,212,701	1,334,824,838	1,266,096,014	1,293,178,228	672,886,168
pantothenic acid	0	0	0	0	0	0	0	0	0	0	0
phenethylamine	0	0	0	0	0	0	0	0	0	0	0
phenylalanine	1,785,819	2,558,675	1,494,905	2,020,731	2,212,709	2,352,249	2,412,772	2,400,605	2,087,164	1,754,025	3,709,095
phenylephrine / synephrine	0	0	0	0	0	0	0	0	0	0	0
phenylethanolamine	0	0	0	0	0	0	0	0	0	0	0
phosphocholine+	612,197,644	164,243,956	71,968,382	62,365,723	49,088,435	41,110,911	43,437,157	39,181,181	28,273,370	29,916,343	24,056,274
phosphocreatine	0	0	0	0	0	0	0	0	0	0	0
phosphoenolpyruvate	0	0	0	0	0	0	0	0	0	0	0
picolinic acid	444,002	443,890	593,401	442,006	441,075	1,126,528	737,327	1,268,656	844,774	1,452,024	1,022,013
pipecolate	0	0	0	0	0	0	0	0	0	0	0
proline	3,159,971	10,053,584	12,685,335	14,859,473	20,300,058	19,130,085	18,789,160	21,080,078	9,315,981	32,794,279	18,229,727
propionic acid	0	0	0	0	0	0	0	0	0	0	0
propionylcarnitine+	150,583	1,858,101	617,948	1,494,171	1,235,789	3,606,901	1,504,735	5,743,255	991,432	3,630,361	1,437,645
PRPP	0	0	0	0	0	0	0	0	7,527	0	0
pseudouridine	0	0	0	0	7,167	213,355	9,283	47,799	0	24,955	0
purine	0	9,632	0	0	0	7,247	0	0	0	0	9,464
putrescine	6,458,398	3,853,345	2,279,039	2,127,841	1,578,974	1,565,520	1,243,059	1,240,744	1,283,816	1,197,091	1,366,630
pyridoxal	0	0	0	0	0	0	0	0	0	0	0
pyroglutamic acid	443,210	4,973,366	7,291,420	38,154,698	61,431,948	14,834,768	671,188	0	361,935	10,087,530	687,190
pyrroline hydroxycarboxylic acid	1,121,152	1,306,199	1,031,004	1,889,374	1,399,710	1,451,436	1,119,673	1,731,035	727,494	1,461,251	1,288,426
pyruvic acid	2,426,086	1,244,195	1,994,124	2,865,927	2,547,850	4,897,917	2,403,492	6,711,779	5,080,609	6,340,515	2,933,400
quinolinic acid	0	29,830	10,664	9,082	49,220	9,208	11,802	8,323	43,328	7,167	0
S-adenosyl-L-homocysteine	0	0	0	0	0	0	0	0	0	0	0
S-adenosyl-L-methionine+	11,350	17,104	0	32,871	90,341	112,615	129,902	274,113	73,500	276,614	126,495
S-adenosylmethioninamine+	0	0	0	0	0	5,834	0	0	7,743	0	0
SAICAR	0	0	0	0	0	0	0	0	0	0	0
sarcosine	0	0	0	0	0	0	0	0	0	0	0
serine	552,241	1,906,053	1,305,758	6,894,114	2,390,763	1,266,932	2,356,121	1,028,698	2,957,121	2,008,546	3,716,487
serotonin	0	0	0	0	0	0	0	0	0	0	0
sorbitol / galactitol / L-iditol / manitol	437,818	664,617	382,256	790,617	579,942	642,578	509,524	663,997	372,027	572,153	526,187
spermidine	982,931,655	2,052,479,380	1,655,395,747	1,566,112,409	1,718,167,669	1,295,999,036	1,384,561,996	1,164,956,511	1,070,188,581	807,401,303	817,261,152
spermine	9,491,629	17,727,768	15,207,130	15,078,983	17,013,461	13,192,554	14,350,366	15,539,384	16,126,939	16,439,582	20,945,732
stearic acid	976,271,756	1,080,840,512	1,060,001,623	688,766,881	995,041,732	397,194,358	724,455,569	607,053,965	795,871,723	646,064,262	357,248,169
succinic acid	22,062,805	17,549,459	10,217,303	27,476,512	37,109,864	26,402,059	18,190,784	24,361,838	16,927,796	19,192,458	14,894,050
succinyl-CoA	0	0	0	0	0	0	0	0	0	0	0
sucrose	736,204	1,450,301	556,669	1,603,704	1,462,132	431,425	293,368	393,004	211,215	220,268	243,477
taurine	2,518,903	28,304,555	25,768,834	40,509,462	35,558,273	44,576,351	43,368,357	61,742,662	23,980,641	70,768,016	35,701,201
thiamine diphosphate+	0	0	0	0	0	0	0	0	0	0	0
thiamine phosphate+	0	0	0	0	0	0	0	0	0	0	0
thiamine+	25,543,449	13,626,691	7,661,888	5,418,299	3,570,884	2,743,166	2,568,063	1,727,895	1,548,974	1,563,691	1,962,811
thymidine	0	0	0	0	0	0	0	0	0	0	0
thymine	0	0	0	0	0	0	0	0	0	0	0
tryptamine	420,917	133,160	116,967	70,442	58,360	60,111	121,792	91,027	76,498	134,400	37,675
tryptophan	232,448	294,526	282,101	819,782	402,218	928,267	437,350	695,299	503,087	677,647	592,695
tyramine	0	0	0	0	0	0	0	0	0	0	0
tyrosine	602,909	731,879	650,791	1,670,229	1,604,734	1,144,118	1,191,217	1,500,196	1,105,749	1,468,628	1,549,482
UDP	0	0	0	0	0	0	0	0	0	0	0
UDP-D-galactose / UDP-D-glucose	0	29,548	30,597	0	0	0	0	0	0	0	0
UDP-N-acetyl-galactosamine/UDP-N-acetyl-glucosamine	0	0	0	10,210	14,535	0	0	0	0	0	51,424
UMP	0	0	0	0	0	0	0	0	0	0	0
uracil	0	0	0	0	0	0	0	0	0	0	0
uracil 5-carboxylic acid	0	22,981	0	19,543	47,001	0	0	0	0	0	0
urea	0	0	0	0	0	0	0	0	0	0	0
uric acid	323,206	106,424	79,335	429,583	103,352	212,725	100,768	235,914	171,360	169,479	212,902
uridine	7,128	0	5,600	0	7,693	0	0	0	0	0	0
UTP	0	4,855	0	0	0	8,520	0	5,988	0	0	0
valine / norvaline	0	0	0	0	0	0	0	0	0	0	0
vitamin B2	0	0	0	0	0	0	0	0	0	0	0
xanthine	0	55,246	9,416	227,858	14,953	0	10,684	0	21,281	12,854	0
xanthosine	0	0	0	0	0	0	0	0	0	0	0
xanthurenic acid	6,546	6,515	0	0	0	0	0	0	0	0	0
XMP	0	0	0	0	0	0	0	0	0	0	0
xylitol / arabitol / ribito	0	0	0	0	0	0	0	0	0	0	0
y-glutamylcysteine	175,801	45,805	14,465	32,691	15,235	16,521	16,780	8,538	6,528	22,100	8,523
